# Cell-specific responses of *Anopheles gambiae* fat body to blood feeding and infection at a single nuclei resolution

**DOI:** 10.1101/2025.07.29.667437

**Authors:** Stephanie Serafim de Carvalho, Colton McNinch, Ana-Beatriz F. Barletta, Carolina Barillas-Mury

**Affiliations:** Laboratory of Malaria and Vector Research, National Institutes of Allergy and Infectious Diseases, National Institutes of Health; Rockville, Maryland, 20852, USA; Bioinformatics and Computational Biosciences Branch, Office of Cyber Infrastructure and Computational Biology, National Institute of Allergy and Infectious Diseases, National Institutes of Health; Bethesda, Maryland, 20892, USA

## Abstract

The mosquito fat body plays key roles in metabolism and immunity, yet its cellular diversity and functional specialization remain unclear. We characterized the *Anopheles gambiae* fat body and associated cells, examining their responses to blood feeding, bacterial infection, and immune priming following *Plasmodium berghei* infection, at single-cell resolution. We analyzed 97,650 nuclei from the female mosquito’s abdominal body wall and identified seven major cell types. Fat body trophocytes were the most abundant (∼85% of cells), while sessile hemocytes represented 7.4% of cells. Trophocytes consisted of five subpopulations, including basal (T1, T2), metabolic-enriched (T3), immune-responsive (T4), and a vitellogenic population (T5) exclusive to blood-fed females. T4 trophocytes exhibited constitutive expression of immune genes, while multiple cell types, including other trophocytes, hemocytes, and epidermal epithelial cells, responded to a systemic bacterial challenge. Oenocytes (1.1% of cells) induced the expression of enzymes involved in the biosynthesis of lipids in response to immune priming. Blood feeding triggered massive transcriptomic changes, with a strong induction of vitellogenin and multiple genes involved in DNA replication, consistent with trophocyte endoreplication and metabolic reprogramming. Interestingly, vitellogenin mRNA was expressed only in the first layer of trophocytes facing the hemolymph and had an apical subcellular localization. These findings provide a high-resolution atlas of fat body and associated cells, revealing specialized roles in immunity and reproduction and offering insights into how mosquitoes coordinate metabolic and immune functions at the cellular level.
