## Supplementary Table 2 for "Cell-specific responses of *Anopheles gambiae* fat body to blood feeding and infection at a single nuclei resolution"

### Sheet: Sheet1
Supplementary Table 2. Distribution of captured single cells across samples and clusters.
		Experiment 1		Experiment 2		Experiment 3		Experiment 4
Cluster (Resolution=0.3)	Cluster Name	Naive	Challenge	Naive	Challenge	Control	Bacteria	SugarFed	BloodFed
0	T1	7723 (49.9%)	6276 (42.5%)	4531 (39.6%)	6830 (47.3%)	4246 (39.7%)	5075 (44.9%)	4756 (60.6%)	603 (5.1%)
1	T2	3202 (20.7%)	4113 (27.9%)	3552 (31.1%)	3673 (25.4%)	2099 (19.6%)	1470 (13%)	1157 (14.8%)	933 (8%)
2	T3	1554 (10%)	1617 (11%)	1444 (12.6%)	1468 (10.2%)	1226 (11.5%)	1090 (9.7%)	558 (7.1%)	510 (4.4%)
3	T4	1395 (9%)	1094 (7.4%)	534 (4.7%)	432 (3%)	1062 (9.9%)	1460 (12.9%)	382 (4.9%)	765 (6.5%)
4	T5	6 (0%)	1 (0%)	0 (0%)	3 (0%)	17 (0.2%)	27 (0.2%)	6 (0.1%)	6327 (54%)
5	Hm1	907 (5.9%)	743 (5%)	504 (4.4%)	749 (5.2%)	580 (5.4%)	1177 (10.4%)	312 (4%)	1309 (11.2%)
6	EC	214 (1.4%)	293 (2%)	531 (4.6%)	887 (6.1%)	950 (8.9%)	610 (5.4%)	436 (5.6%)	689 (5.9%)
7	Oe	179 (1.2%)	243 (1.6%)	131 (1.1%)	48 (0.3%)	119 (1.1%)	80 (0.7%)	101 (1.3%)	200 (1.7%)
8	Hm2	148 (1%)	141 (1%)	89 (0.8%)	92 (0.6%)	129 (1.2%)	136 (1.2%)	33 (0.4%)	179 (1.5%)
9	NC	63 (0.4%)	109 (0.7%)	94 (0.8%)	109 (0.8%)	195 (1.8%)	93 (0.8%)	63 (0.8%)	97 (0.8%)
10	PC	41 (0.3%)	96 (0.7%)	17 (0.1%)	30 (0.2%)	77 (0.7%)	71 (0.6%)	28 (0.4%)	42 (0.4%)
11	11	31 (0.2%)	39 (0.3%)	4 (0%)	119 (0.8%)	2 (0%)	3 (0%)	11 (0.1%)	60 (0.5%)
Total number of cells		15463	14765	11431	14440	11292	10702	11714	7843
