## Supplementary Table 3 for "Cell-specific responses of *Anopheles gambiae* fat body to blood feeding and infection at a single nuclei resolution"

### Sheet: LFC 0.5 FDR<0.05
Supplementary Table 3. Differentially expressed transcripts in naïve and Plasmodium berghei-challenged Anopheles gambiae fat body.
Gene ID	Transcript ID	Annotation	logFC	logCPM	F	PValue	FDR	Prime vs Naïve			Transcript ID - VectorBase transcript accession number
AGAP000984	AGAP000984-RA	unspecified product	1.5933	1.93946	108.386	4.77908e-06	0.0197533	Up-regulated			Gene ID - VectorBase gene accession number
AGAP008691	AGAP008691-RA	atrial natriuretic peptide receptor A	1.55022	2.32494	60.9795	4.24575e-05	0.0197533	Up-regulated			Annotation - VectorBase electronic annotation of the gene
AGAP001899	AGAP001899-RA	fatty acid synthase, animal type	1.5141	9.9511	73.4473	2.11962e-05	0.0197533	Up-regulated			logFC - log2 fold change
AGAP008585	AGAP008585-RA	Protein kinase, cGMP-dependent [Source:UniProtKB/TrEMBL;Acc:A0A1S4GZE3]	1.34046	2.65449	66.8572	3.01587e-05	0.0197533	Up-regulated			logCPM - log 2 counts per million
AGAP006520	AGAP006520-RA	Fatty acid elongase 2	1.30426	4.64118	57.104	5.40835e-05	0.0215621	Up-regulated			F - quasi-likelihood F-test
AGAP028049	AGAP028049-RA	Carrier domain-containing protein [Source:UniProtKB/TrEMBL;Acc:A0A1S4HE27]	1.25046	8.44584	69.2719	2.64102e-05	0.0197533	Up-regulated			Pvalue - P-value
AGAP003051	AGAP003051-RB	stearoyl-CoA desaturase (delta-9 desaturase)	1.24959	4.35557	54.2472	6.52643e-05	0.0248884	Up-regulated			FDR - P adjusted value for multiple testing
AGAP006723	AGAP006723-RA	carboxylesterase	1.24209	6.94407	96.5215	7.48264e-06	0.0197533	Up-regulated
AGAP005512	AGAP005512-RA	Elongation of very long chain fatty acids protein [Source:UniProtKB/TrEMBL;Acc:Q7Q747]	1.23761	6.21793	72.9827	2.17089e-05	0.0197533	Up-regulated
AGAP003712	AGAP003712-RA	allatostatin 1	1.22354	3.49011	47.2973	0.000107203	0.0293836	Up-regulated
AGAP000877	AGAP000877-RA	cytochrome P450	1.2031	8.42002	69.8089	2.56566e-05	0.0197533	Up-regulated
AGAP008468	AGAP008468-RA	fatty acid synthase, animal type	1.16761	7.95087	103.913	5.62732e-06	0.0197533	Up-regulated
AGAP011956	AGAP011956-RA	unspecified product	1.16193	2.93838	42.6187	0.000155367	0.0356713	Up-regulated
AGAP003050	AGAP003050-RA	stearoyl-CoA desaturase (delta-9 desaturase)	1.1591	6.3961	63.6479	3.62239e-05	0.0197533	Up-regulated
AGAP005985	AGAP005985-RA	fatty acyl-CoA reductase 2	1.14749	6.77916	57.3852	5.31161e-05	0.0215621	Up-regulated
AGAP003195	AGAP003195-RA	fatty acyl-CoA elongase	1.12645	5.30078	52.9903	7.1087e-05	0.0252769	Up-regulated
AGAP005763	AGAP005763-RA	tyrosine-protein kinase receptor torso	1.12361	3.40399	41.3385	0.00017302	0.036834	Up-regulated
AGAP001935	AGAP001935-RA	unspecified product	1.11256	1.80728	42.7285	0.00015396	0.0356713	Up-regulated
AGAP008467	AGAP008467-RA	solute carrier family 6 (neurotransmitter transporter, amino acid) member 5/7/	1.08952	2.56954	36.7318	0.000261284	0.0485551	Up-regulated
AGAP001473	AGAP001473-RA	propionyl-CoA synthetase	1.07821	6.12051	61.2167	4.18519e-05	0.0197533	Up-regulated
AGAP001287	AGAP001287-RA	unspecified product	1.06533	3.39136	51.1733	8.06923e-05	0.0252769	Up-regulated
AGAP003197	AGAP003197-RA	fatty acyl-CoA elongase	1.06504	5.15425	38.3853	0.000224278	0.0437143	Up-regulated
AGAP004115	AGAP004115-RA	cystinosin	1.06295	3.81909	42.0141	0.000163411	0.035832	Up-regulated
AGAP006209	AGAP006209-RA	carboxypeptidase B	1.0256	2.1548	42.3703	0.000158612	0.0356713	Up-regulated
AGAP001194	AGAP001194-RA	unspecified product	0.995286	3.49032	52.4234	7.39233e-05	0.0252769	Up-regulated
AGAP007264	AGAP007264-RA	elongation of very long chain fatty acids protein 4	0.962528	6.18588	60.0122	4.50422e-05	0.0197533	Up-regulated
AGAP013518	AGAP013518-RA	unspecified product	0.933321	3.54744	60.6772	4.32451e-05	0.0197533	Up-regulated
AGAP001382	AGAP001382-RA	diuretic hormone 31	0.9253	4.44543	79.4572	1.57439e-05	0.0197533	Up-regulated
AGAP029985	AGAP029985.R829	unspecified product	0.907987	2.68508	49.4456	9.13657e-05	0.0258506	Up-regulated
AGAP005986	AGAP005986-RA	fatty acyl-CoA reductase 2	0.898147	5.69704	42.9406	0.000151286	0.0356713	Up-regulated
AGAP029704	AGAP029704-RA	unspecified product	0.894871	5.13391	65.3021	3.29257e-05	0.0197533	Up-regulated
AGAP008433	AGAP008433-RB	RNA-binding protein 39 [Source:UniProtKB/TrEMBL;Acc:A0A1S4GYY7]	0.883988	6.79269	74.229	2.0367e-05	0.0197533	Up-regulated
AGAP008302	AGAP008302-RA	unspecified product	0.87333	3.08184	36.5532	0.000265722	0.0485551	Up-regulated
AGAP003734	AGAP003734-RA	unspecified product	0.817348	5.5559	74.5173	2.00714e-05	0.0197533	Up-regulated
AGAP005984	AGAP005984-RA	fatty acyl-CoA reductase 2	0.816546	5.95157	49.5035	9.09806e-05	0.0258506	Up-regulated
AGAP010640	AGAP010640-RA	unspecified product	0.815307	2.663	42.501	0.000156895	0.0356713	Up-regulated
AGAP007821	AGAP007821-RA	unspecified product	0.80477	5.26083	80.9348	1.46801e-05	0.0197533	Up-regulated
AGAP004784	AGAP004784-RA	fatty acyl-CoA reductase 2	0.736599	4.71559	44.6675	0.000131524	0.0349576	Up-regulated
AGAP002377	AGAP002377-RA	fatty-acid amide hydrolase 2	0.730835	5.05691	51.2651	8.017e-05	0.0252769	Up-regulated
AGAP029257	AGAP029257-RA	unspecified product	0.716228	3.69398	38.0841	0.000230511	0.0439524	Up-regulated
AGAP001856	AGAP001856-RA	period circadian protein	0.683268	4.6207	51.3675	7.95921e-05	0.0252769	Up-regulated
AGAP005945	AGAP005945-RA	purine-nucleoside phosphorylase	0.674945	4.82348	40.5623	0.000184943	0.0377241	Up-regulated
AGAP012956	AGAP012956-RA	unspecified product	0.641442	11.7168	60.4861	4.37521e-05	0.0197533	Up-regulated
AGAP003785	AGAP003785-RB	glucose dehydrogenase (acceptor)	0.557011	6.18486	41.1132	0.00017638	0.036834	Up-regulated
AGAP029052	AGAP029052-RA	JAKMIP_CC3 domain-containing protein [Source:UniProtKB/TrEMBL;Acc:A0A1Y9IG04]	0.514324	5.68542	50.633	8.38554e-05	0.0253619	Up-regulated
AGAP029007	AGAP029007-RA	Eukaryotic large subunit ribosomal RNA [Source:RFAM;Acc:RF02543]	-2.48051	2.77669	65.887	3.18494e-05	0.0197533	Down-regulated
