## Supplementay Table 4 for "Cell-specific responses of *Anopheles gambiae* fat body to blood feeding and infection at a single nuclei resolution"

### Sheet: Hm1
Supplementary Table 4. Differentially expressed genes in granulocytes (Hm1) from naïve and Plasmodium berghei-challenged Anopheles gambiae.
Gene ID	Gene name	Annotation	Avg log2FC	p_val	p_val_adj	pct.1	pct.2		Gene ID - VectorBase (AGAP) accession numbers
AGAP005945	pnp	purine-nucleoside phosphorylase	2.67925	3.21416e-22	4.21281e-18	0.162	0.051		Gene name - Abbreviation of the gene name
AGAP004362	-	glutamate dehydrogenase (NAD(P)+)	1.28316	1.12639e-15	1.47636e-11	0.278	0.159		Annotation - VectorBase electronic annotation of the gene
AGAP008849	-	D-3-phosphoglycerate dehydrogenase	1.18594	9.06494e-08	0.00118814	0.112	0.051		Avg log2FC - Average log 2 fold change between the cluster and all other custers
AGAP001010	-	chondroitin sulfate synthase	1.09168	3.14698e-14	4.12475e-10	0.207	0.106		p_val - P-value
AGAP007379	-	ArfGAP with dual PH domains 2	1.06623	6.18897e-07	0.00811188	0.122	0.067		p_val_adj - P-value ajusted for multiple testing
AGAP028164	-	unspecified product	1.04729	3.71524e-27	4.86956e-23	0.371	0.23		pct.1 - Percentage of cells in the cluster with detectable expression of a marker gene
AGAP008363	-	cytochrome b5 outer mitochondrial membrane isoform	1.04587	3.9988e-09	5.24123e-05	0.204	0.13		pct.2 -Percentage of cells in other clusters with detectable expression of a marker gene
AGAP002550	-	unspecified product	1.03488	4.23186e-13	5.54669e-09	0.192	0.094
AGAP009662	-	unspecified product	0.993025	9.79603e-21	1.28397e-16	0.433	0.28
AGAP000011	-	Branched-chain-amino-acid aminotransferase [Source:UniProtKB/TrEMBL;Acc:Q7QEI9]	0.985137	2.25356e-31	2.95374e-27	0.684	0.562
AGAP006115	-	solute carrier family 4, anion exchanger	0.963427	1.03473e-08	0.000135622	0.205	0.128
AGAP010510	-	Tubulin beta chain [Source:UniProtKB/TrEMBL;Acc:Q7PPR6]	0.946066	3.04947e-08	0.000399694	0.221	0.145
AGAP007065	-	transcription factor CP2 and related proteins	0.905318	5.16141e-10	6.76506e-06	0.29	0.195
AGAP000144	-	progestin and adipoQ receptor family member 3	0.859975	1.61534e-15	2.11723e-11	0.253	0.13
AGAP012141	-	ankyrin repeat-rich membrane spanning protein	0.855899	4.66497e-08	0.000611438	0.312	0.237
AGAP011664	-	unspecified product	0.846406	6.70951e-42	8.79416e-38	0.842	0.739
AGAP005674	-	unspecified product	0.842016	5.98648e-07	0.00784648	0.314	0.225
AGAP006699	-	hairy and enhancer of split, invertebrate	0.809382	6.99628e-27	9.17003e-23	0.54	0.361
AGAP008680	-	ubiquitin-conjugating enzyme E2 R	0.79522	2.13716e-07	0.00280118	0.218	0.15
AGAP011925	-	Patatin-like phospholipase domain containing 5	0.789319	2.14459e-08	0.000281091	0.268	0.188
AGAP005655	CYC	cycle	0.783677	7.79046e-07	0.010211	0.544	0.522
AGAP011153	-	unspecified product	0.776351	1.82901e-09	2.39729e-05	0.235	0.15
AGAP009447	-	S-adenosylmethionine synthetase	0.76991	7.66996e-16	1.0053e-11	0.602	0.576
AGAP009736	-	solute carrier family 4 member 10	0.758441	1.18303e-08	0.00015506	0.203	0.121
AGAP000769	-	unspecified product	0.743084	1.2681e-08	0.00016621	0.241	0.157
AGAP004119	-	cGMP-specific 3', 5'-cyclic phosphodiesterase	0.73543	2.25139e-06	0.029509	0.294	0.224
AGAP013096	-	unspecified product	0.721257	2.94592e-08	0.000386122	0.296	0.21
AGAP005978	-	zinc finger and SCAN domain containing 2	0.704444	3.13151e-07	0.00410447	0.278	0.202
AGAP006018	-	unspecified product	0.69794	8.82459e-20	1.15664e-15	0.564	0.433
AGAP002830	-	C-1-tetrahydrofolate synthase, mitochondrial precursor	0.694503	1.97682e-07	0.00259102	0.245	0.15
AGAP029436	-	unspecified product	0.688953	1.23031e-10	1.61256e-06	0.477	0.39
AGAP013178	-	unspecified product	0.683266	2.50228e-22	3.27974e-18	0.674	0.569
AGAP006995	-	sphingosine kinase	0.672017	2.43852e-06	0.0319617	0.298	0.228
AGAP007801	-	vrille	0.663782	1.65157e-25	2.16471e-21	0.583	0.391
AGAP006942	-	Importin-4	0.661925	2.29269e-08	0.000300503	0.141	0.087
AGAP029806	-	unspecified product	0.655188	9.01204e-08	0.00118121	0.345	0.266
AGAP006769	-	unspecified product	0.654491	3.1083e-06	0.0407405	0.199	0.13
AGAP002194	-	1D-myo-inositol-triphosphate 3-kinase	0.653664	1.86712e-06	0.0244723	0.299	0.231
AGAP005155	-	unspecified product	0.651768	2.48055e-08	0.000325126	0.397	0.314
AGAP009464	ABCG10	ATP-binding cassette transporter (ABC transporter) family G member 10	0.637939	1.01014e-06	0.0132399	0.228	0.16
AGAP005175	-	acetyl-CoA carboxylase / biotin carboxylase	0.635328	1.03779e-27	1.36024e-23	0.729	0.622
AGAP001752	-	SNF related kinase	0.634857	2.38642e-15	3.12788e-11	0.397	0.258
AGAP001106	-	Disconnected protein	0.626642	5.65141e-07	0.00740731	0.155	0.094
AGAP011870	MMP2	matrix metalloprotease 2	0.619139	4.50623e-10	5.90632e-06	0.471	0.387
AGAP008990	-	lysophospholipase III	0.614062	3.83218e-09	5.02284e-05	0.199	0.12
AGAP007327	-	unspecified product	0.613167	1.47293e-06	0.0193057	0.287	0.212
AGAP008873	-	ATG11 domain-containing protein [Source:UniProtKB/TrEMBL;Acc:A0A1S4H075]	0.611438	5.74115e-22	7.52493e-18	0.702	0.597
AGAP002161	-	RAC serine/threonine-protein kinase	0.608397	5.10515e-18	6.69132e-14	0.651	0.549
AGAP009498	-	solute carrier family 17 (anion/sugar transporter), member 5	0.607227	8.0421e-14	1.05408e-09	0.466	0.33
AGAP005799	-	dally	0.604129	6.99813e-08	0.000917245	0.266	0.184
AGAP007957	-	choline/ethanolamine kinase	0.585302	4.78863e-19	6.27646e-15	0.694	0.6
AGAP011603	-	Long-chain acyl-CoA synthetase [Source:UniProtKB/TrEMBL;Acc:A0A1S4H733]	0.580894	6.74068e-41	8.83501e-37	0.779	0.488
AGAP001828	-	unspecified product	0.579768	1.61805e-10	2.12078e-06	0.422	0.326
AGAP004188	-	polyhomeotic-like protein 1	0.560733	2.57915e-06	0.033805	0.151	0.094
AGAP006090	-	nucleolar protein 15	0.544597	3.08303e-10	4.04093e-06	0.308	0.23
AGAP004050	-	Doublesex female isoform	0.544085	4.62188e-15	6.0579e-11	0.899	0.88
AGAP002518	-	delta-1-pyrroline-5-carboxylate synthetase	0.543115	1.56595e-25	2.05249e-21	0.743	0.67
AGAP006776	-	unspecified product	0.542992	2.051e-06	0.0268824	0.342	0.271
AGAP001488	-	innexin 2	0.534806	1.26393e-13	1.65663e-09	0.603	0.499
AGAP009115	-	phosphatidylinositol phospholipase C, beta	0.533369	2.89912e-06	0.0379988	0.34	0.264
AGAP008737	-	cytohesin-1	0.531816	5.70286e-12	7.47474e-08	0.584	0.481
AGAP004486	-	adiponectin receptor	0.527896	3.85586e-11	5.05387e-07	0.482	0.378
AGAP010805	-	DUF4739 domain-containing protein [Source:UniProtKB/TrEMBL;Acc:A0A1S4H501]	0.52684	1.27918e-06	0.0167662	0.379	0.315
AGAP008288	TIM	timeless	0.526518	1.12205e-17	1.47067e-13	0.704	0.668
AGAP007633	-	solute carrier family 36 (proton-coupled amino acid transporter)	0.520369	1.82289e-17	2.38927e-13	0.646	0.554
AGAP005712	-	phenylalanine-4-hydroxylase	0.520052	5.22298e-07	0.00684576	0.379	0.279
AGAP000380	-	5'-nucleotidase [Source:UniProtKB/TrEMBL;Acc:Q7QFA2]	0.519308	5.29627e-08	0.000694182	0.454	0.374
AGAP008027	-	Slowmo	0.51836	5.72228e-08	0.00075002	0.289	0.212
AGAP012026	-	beta-adrenergic-receptor kinase	0.514813	3.96925e-07	0.00520249	0.458	0.391
AGAP007333	-	p70 ribosomal S6 kinase	0.514516	3.42291e-27	4.4864e-23	0.83	0.748
AGAP003043	-	unspecified product	0.514071	5.68004e-08	0.000744483	0.44	0.354
AGAP009511	-	E3 ubiquitin-protein ligase HECTD1	0.512982	7.6047e-29	9.96748e-25	0.793	0.709
AGAP005400	-	four and a half LIM domains	0.511906	5.06527e-09	6.63905e-05	0.465	0.369
AGAP004890	-	ribose-phosphate pyrophosphokinase	0.506957	5.92299e-11	7.76326e-07	0.581	0.529
AGAP028045	-	Anti_prolifrtn domain-containing protein [Source:UniProtKB/TrEMBL;Acc:A0A1S4HCP0]	0.50673	9.96393e-07	0.0130597	0.368	0.293
AGAP007584	-	unspecified product	-0.500454	9.49248e-11	1.24418e-06	0.115	0.218
AGAP002437	RpS8	40S ribosomal protein S8 [Source:UniProtKB/TrEMBL;Acc:Q7QC42]	-0.503951	4.77667e-76	6.26078e-72	0.953	0.984
AGAP011077	RpS12	40S ribosomal protein S12 [Source:UniProtKB/TrEMBL;Acc:Q7PSP8]	-0.504847	1.94655e-82	2.55134e-78	0.882	0.962
AGAP007374	-	glucuronosyltransferase	-0.504848	4.21413e-19	5.52347e-15	0.164	0.313
AGAP001459	RpL17	60S ribosomal protein L17 [Source:UniProtKB/Swiss-Prot;Acc:A0NGY0]	-0.506021	1.79393e-109	2.3513e-105	0.991	0.998
AGAP002919	RpS6	40S ribosomal protein S6	-0.512815	7.96774e-46	1.04433e-41	0.779	0.893
AGAP010814	TEP6	thioester-containing protein 6	-0.513806	8.44344e-08	0.00110668	0.234	0.307
AGAP011424	RpS16	40S ribosomal protein S16	-0.514624	1.49475e-60	1.95917e-56	0.817	0.932
AGAP007120	-	nucleoside-diphosphate kinase	-0.518161	1.82847e-26	2.39657e-22	0.55	0.721
AGAP009110	-	unspecified product	-0.522067	1.99277e-10	2.61193e-06	0.259	0.368
AGAP007157	RpS27	40S ribosomal protein S27 [Source:UniProtKB/TrEMBL;Acc:Q7PT96]	-0.540433	8.89123e-65	1.16537e-60	0.787	0.929
AGAP010876	-	molecular chaperone DnaK	-0.541265	1.81529e-06	0.023793	0.249	0.342
AGAP007711	-	unspecified product	-0.542023	3.79222e-18	4.97047e-14	0.45	0.611
AGAP009510	-	malate dehydrogenase	-0.542932	5.03478e-07	0.00659909	0.073	0.15
AGAP007400	-	unspecified product	-0.550227	1.54424e-14	2.02403e-10	0.422	0.569
AGAP002667	Tctp	Translationally-controlled tumor protein homolog [Source:UniProtKB/Swiss-Prot;Acc:Q7QCK2]	-0.552321	3.40534e-35	4.46339e-31	0.591	0.777
AGAP007724	-	glycogenin-1	-0.553741	4.65453e-10	6.10069e-06	0.184	0.298
AGAP003599	ATPsynO	F-type H+-transporting ATPase oligomycin sensitivity conferral protein	-0.559311	2.15259e-13	2.8214e-09	0.329	0.466
AGAP006348	LRIM1	leucine-rich immune protein (Long)	-0.562319	3.65666e-19	4.79278e-15	0.401	0.56
AGAP004232	-	pellino	-0.563848	5.27382e-07	0.00691239	0.07	0.128
AGAP001919	-	protein disulfide-isomerase A6	-0.564831	1.8949e-08	0.000248364	0.233	0.339
AGAP007548	GPROP10	Rh7-like sensitivity opsin	-0.571558	1.05918e-156	1.38827e-152	0.996	0.999
AGAP008727	-	cytochrome c oxidase subunit 4, mitochondrial precursor	-0.57471	6.726e-14	8.81576e-10	0.307	0.434
AGAP013333	-	Phosphate carrier, mitochondrial	-0.587863	8.43764e-14	1.10592e-09	0.358	0.508
AGAP009751	ANCE2	angiotensin-converting enzyme 2	-0.593352	2.72338e-08	0.000356954	0.233	0.352
AGAP007939	-	starch phosphorylase	-0.602765	2.04755e-09	2.68372e-05	0.234	0.36
AGAP005693	LRIM17	leucine-rich immune protein (Coil-less)	-0.608162	4.09669e-09	5.36953e-05	0.223	0.322
AGAP001138	ATPsynB	F-type H+-transporting ATPase subunit b	-0.608437	2.83245e-08	0.00037125	0.218	0.315
AGAP029752	-	PAZ domain-containing protein [Source:UniProtKB/TrEMBL;Acc:A0A453Z115]	-0.608937	1.75084e-09	2.29483e-05	0.141	0.224
AGAP008724	-	mitochondrial cytochrome c oxidase subunit 5B isoform 1	-0.624543	8.07652e-10	1.05859e-05	0.214	0.313
AGAP010428	-	1,4-alpha-glucan branching enzyme [Source:UniProtKB/TrEMBL;Acc:Q7QDU9]	-0.625067	9.64557e-09	0.000126424	0.062	0.128
AGAP009431	RpS21	40S ribosomal protein S21 [Source:UniProtKB/TrEMBL;Acc:Q7PTN4]	-0.628389	8.55867e-66	1.12179e-61	0.728	0.887
AGAP008060	IDGF2	imaginal disc growth factor 2	-0.628469	1.77163e-27	2.32207e-23	0.527	0.712
AGAP007621	-	cytochrome c oxidase VIIc	-0.635235	1.90322e-11	2.49455e-07	0.184	0.283
AGAP004395	-	nucleophosmin 3	-0.639639	1.09321e-09	1.43288e-05	0.256	0.359
AGAP000901	-	alanine transaminase	-0.646804	1.22023e-12	1.59936e-08	0.264	0.445
AGAP028371	COX3	cytochrome c oxidase subunit III [Source:European Nucleotide Archive;Acc:COX3]	-0.649423	3.65847e-58	4.79515e-54	0.779	0.91
AGAP028621	-	TLC domain-containing protein [Source:UniProtKB/TrEMBL;Acc:A0A1S4HDU9]	-0.653631	1.94089e-09	2.54392e-05	0.06	0.136
AGAP010658	-	unspecified product	-0.655596	1.10779e-19	1.45198e-15	0.225	0.425
AGAP009537	-	cytochrome c	-0.656254	1.10416e-13	1.44722e-09	0.185	0.305
AGAP001989	-	unspecified product	-0.657363	2.03517e-31	2.6675e-27	0.569	0.744
AGAP011317	-	unspecified product	-0.658801	4.35796e-27	5.71197e-23	0.396	0.583
AGAP011832	-	Death-associated protein 1	-0.66289	1.59364e-06	0.0208878	0.1	0.167
AGAP006644	-	unspecified product	-0.673646	5.28646e-16	6.92896e-12	0.142	0.272
AGAP007104	-	farnesyl diphosphate synthase	-0.684661	6.45116e-11	8.45553e-07	0.175	0.343
AGAP011791	CLIPA1	CLIP-domain serine protease	-0.685463	9.74602e-23	1.27741e-18	0.397	0.579
AGAP002346	RpS14-2	40S ribosomal protein S14b [Source:UniProtKB/Swiss-Prot;Acc:Q7QBX2]	-0.690879	9.47685e-22	1.24213e-17	0.338	0.515
AGAP000851	-	cytochrome c oxidase subunit 6a, mitochrondrial	-0.692127	6.2432e-14	8.18296e-10	0.235	0.367
AGAP004212	Crc	calreticulin	-0.698788	4.7163e-21	6.18165e-17	0.316	0.51
AGAP006422	-	cyanogenic beta-glucosidase	-0.699231	1.94122e-09	2.54436e-05	0.109	0.188
AGAP001511	-	unspecified product	-0.699832	1.28999e-13	1.69079e-09	0.196	0.319
AGAP001501	-	Regucalcin protein	-0.704117	2.90241e-08	0.000380418	0.059	0.113
AGAP009473	-	salivary secreted mucin 3	-0.706613	5.42764e-10	7.11401e-06	0.141	0.244
AGAP003139	SRPN9	serine protease inhibitor (serpin) 9	-0.706687	7.61374e-23	9.97934e-19	0.146	0.318
AGAP009527	-	unspecified product	-0.714058	2.38307e-33	3.12349e-29	0.387	0.598
AGAP005848	-	ficolin A	-0.72338	6.02804e-07	0.00790095	0.107	0.174
AGAP001911	RpL6	60S ribosomal protein L6	-0.740854	2.27875e-32	2.98675e-28	0.481	0.663
AGAP001200	-	glycogen debranching enzyme	-0.747645	1.2755e-09	1.6718e-05	0.053	0.12
AGAP011833	-	enoyl-CoA hydratase	-0.752972	1.0045e-13	1.3166e-09	0.114	0.237
AGAP010047	-	unspecified product	-0.76057	2.82865e-18	3.70751e-14	0.264	0.419
AGAP012571	-	unspecified product	-0.763539	3.12182e-18	4.09176e-14	0.293	0.448
AGAP003620	-	unspecified product	-0.764127	1.09253e-06	0.0143198	0.09	0.187
AGAP003473	-	unspecified product	-0.764189	1.745e-46	2.28717e-42	0.515	0.75
AGAP009648	-	2-oxo-4-hydroxy-4-carboxy-5-ureidoimidazoline decarboxylase	-0.770993	9.02994e-09	0.000118355	0.117	0.194
AGAP010592	S7	40S ribosomal protein S7 [Source:UniProtKB/Swiss-Prot;Acc:P33514]	-0.772312	1.00979e-72	1.32353e-68	0.635	0.841
AGAP013092	-	cytochrome c oxidase subunit VIb polypeptide 1	-0.783957	3.91188e-18	5.1273e-14	0.267	0.425
AGAP004700	-	unspecified product	-0.787373	6.10005e-08	0.000799534	0.069	0.13
AGAP007975	-	pyruvate dehydrogenase E2 component (dihydrolipoamide acetyltransferase)	-0.78817	3.19637e-11	4.18948e-07	0.153	0.294
AGAP011800	-	Transaldolase [Source:UniProtKB/TrEMBL;Acc:Q7PZ95]	-0.789782	9.41405e-12	1.2339e-07	0.194	0.304
AGAP000586	-	unspecified product	-0.799826	1.79065e-09	2.347e-05	0.079	0.167
AGAP011159	CoVa	cytochrome c oxidase subunit Va	-0.816531	7.32532e-09	9.6013e-05	0.117	0.209
AGAP002245	-	cytochrome b-c1 complex subunit 6, mitochondrial	-0.823816	4.96436e-14	6.50679e-10	0.142	0.235
AGAP009246	CYP4C27	Cytochrome P450 [Source:UniProtKB/TrEMBL;Acc:A0A1S4H0K4]	-0.827904	6.1484e-21	8.05871e-17	0.113	0.261
AGAP004400	-	unspecified product	-0.830228	2.62961e-12	3.44663e-08	0.143	0.254
AGAP003057	CLIPB8	CLIP-domain serine protease	-0.835028	8.94923e-13	1.17298e-08	0.129	0.247
AGAP007780	-	NADH dehydrogenase (ubiquinone) 1 beta subcomplex 10	-0.846534	2.51624e-06	0.0329804	0.073	0.133
AGAP009859	-	unspecified product	-0.846629	4.49888e-55	5.89668e-51	0.523	0.767
AGAP001899	-	fatty acid synthase, animal type	-0.847594	1.95241e-06	0.0255902	0.058	0.113
AGAP007768	-	mitochondrial cytochrome c oxidase subunit VIC	-0.848161	2.27483e-21	2.98162e-17	0.261	0.423
AGAP007385	LYSC4	C-type lysozyme	-0.8531	5.79742e-19	7.59868e-15	0.085	0.194
AGAP028725	SPCLIP1	CLIP-domain serine protease	-0.863542	4.62519e-11	6.06224e-07	0.109	0.201
AGAP011580	eIF3k	Eukaryotic translation initiation factor 3 subunit K [Source:UniProtKB/Swiss-Prot;Acc:Q7QGK4]	-0.876551	6.62634e-09	8.68514e-05	0.06	0.118
AGAP009685	-	aspartate aminotransferase, mitochondrial	-0.883508	3.0705e-06	0.040245	0.09	0.169
AGAP005888	-	unspecified product	-0.88809	4.22786e-100	5.54146e-96	0.966	0.983
AGAP028387	CYTB	cytochrome b [Source:European Nucleotide Archive;Acc:CYTB]	-0.895245	2.38296e-49	3.12335e-45	0.403	0.659
AGAP010347	CuSOD3	copper-zinc superoxide dismutase 3	-0.907042	2.39684e-11	3.14154e-07	0.105	0.196
AGAP000376	Tsf1	Transferrin [Source:UniProtKB/TrEMBL;Acc:Q7QF98]	-0.9184	1.66712e-10	2.1851e-06	0.164	0.287
AGAP005860	-	phosphoglucomutase	-0.927563	1.79777e-14	2.35633e-10	0.106	0.218
AGAP012418	-	unspecified product	-0.934709	1.20667e-15	1.58158e-11	0.16	0.282
AGAP009572	RpS15a-2	40S ribosomal protein S15a	-0.938264	4.79045e-23	6.27884e-19	0.273	0.456
AGAP029702	-	unspecified product	-0.949391	6.49953e-17	8.51894e-13	0.044	0.123
AGAP008011	-	unspecified product	-0.967771	3.75886e-18	4.92674e-14	0.125	0.247
AGAP003168	-	Isocitrate dehydrogenase [NADP] [Source:UniProtKB/TrEMBL;Acc:Q7PQQ3]	-0.971395	2.74252e-08	0.000359462	0.065	0.143
AGAP001545	-	ribosomal biogenesis protein RLP24	-0.996831	5.13048e-15	6.72452e-11	0.142	0.264
AGAP004616	ATPsynCF6	F-type H+-transporting ATPase subunit 6	-1.00367	2.68334e-20	3.51705e-16	0.145	0.288
AGAP005323	-	D-aspartate oxidase	-1.01811	2.9722e-12	3.89566e-08	0.064	0.164
AGAP013166	Cht5-1	chitinase	-1.01822	1.51498e-11	1.98569e-07	0.042	0.115
AGAP011161	-	transketolase	-1.02317	1.0469e-13	1.37217e-09	0.128	0.283
AGAP005612	-	unspecified product	-1.0641	3.2333e-13	4.23789e-09	0.061	0.14
AGAP013544	-	L-gulonate 3-dehydrogenase	-1.06596	3.25678e-11	4.26866e-07	0.045	0.106
AGAP005889	-	unspecified product	-1.07615	4.65954e-106	6.10726e-102	0.686	0.911
AGAP007410	CTLMA5	C-type lectin (CTL) - mannose binding	-1.09656	3.30835e-13	4.33625e-09	0.051	0.106
AGAP008369	-	Vitellogenin domain-containing protein [Source:UniProtKB/TrEMBL;Acc:A0A1S4GY30]	-1.09836	9.01312e-35	1.18135e-30	0.197	0.441
AGAP011294	DEF1	defensin anti-microbial peptide	-1.14143	7.18566e-54	9.41824e-50	0.073	0.23
AGAP007347	LYSC1	C-type lysozyme	-1.15596	8.09289e-18	1.06073e-13	0.061	0.169
AGAP006193	-	unspecified product	-1.18769	1.77508e-08	0.00023266	0.054	0.121
AGAP001903	Mdh2	NAD-dependent malate dehydrogenase	-1.21831	6.51211e-13	8.53542e-09	0.13	0.252
AGAP012188	-	ubiquinol-cytochrome c reductase subunit 7	-1.23511	1.4922e-13	1.95583e-09	0.06	0.137
AGAP013365	-	unspecified product	-1.24604	5.20178e-34	6.81797e-30	0.215	0.441
AGAP007879	-	Steroid dehydrogenase	-1.25007	1.27837e-14	1.67556e-10	0.056	0.162
AGAP011829	-	NADH dehydrogenase (ubiquinone) 1 beta subcomplex 4	-1.26233	5.44809e-13	7.14082e-09	0.07	0.164
AGAP029139	-	unspecified product	-1.27809	2.19125e-06	0.0287207	0.048	0.107
AGAP011054	TPX2	thioredoxin peroxidase 2	-1.27913	6.15204e-14	8.06348e-10	0.093	0.224
AGAP001076	CYP4G16	cytochrome P450	-1.30469	5.61015e-12	7.35323e-08	0.096	0.216
AGAP008968	-	unspecified product	-1.32262	3.82191e-26	5.00937e-22	0.097	0.26
AGAP006879	ATPsynE	F-type H+-transporting ATPase subunit e	-1.338	1.69832e-16	2.22598e-12	0.077	0.184
AGAP012010	-	unspecified product	-1.41051	4.98466e-16	6.5334e-12	0.099	0.213
AGAP011484	-	unspecified product	-1.42694	7.47921e-32	9.80301e-28	0.121	0.304
AGAP029770	-	CLIP domain-containing serine protease [Source:UniProtKB/TrEMBL;Acc:Q7QBP4]	-1.42924	6.5683e-09	8.60908e-05	0.054	0.145
AGAP004710	-	ubiquinol-cytochrome c reductase subunit 9	-1.47452	2.58798e-14	3.39206e-10	0.06	0.155
AGAP000260	ATPsynepsilon	mitochondrial ATP synthase epsilon chain	-1.47574	4.7534e-13	6.23028e-09	0.067	0.163
AGAP004744	-	succinyl-CoA ligase beta subunit	-1.52382	2.89274e-07	0.00379151	0.029	0.1
AGAP013060	-	unspecified product	-1.53116	7.41749e-26	9.7221e-22	0.111	0.277
AGAP005327	-	ribonuclease UK114	-1.61719	3.35642e-35	4.39927e-31	0.1	0.339
AGAP007460	-	acyl-CoA-binding protein 2	-1.72192	1.75916e-28	2.30573e-24	0.062	0.222
AGAP007050	-	Nucleolar GTP-binding protein 1 [Source:UniProtKB/TrEMBL;Acc:Q7QIT0]	-1.8015	1.09101e-07	0.00142999	0.038	0.118
AGAP029383	-	PK_C domain-containing protein [Source:UniProtKB/TrEMBL;Acc:A0A453YZT9]	-1.84075	1.10373e-09	1.44666e-05	0.025	0.112
AGAP002520	-	short-chain dehydrogenease/reductase	-1.87058	4.18983e-23	5.49161e-19	0.025	0.135
AGAP007827	Eno	Enolase [Source:UniProtKB/TrEMBL;Acc:A0A1S4GWC2]	-2.06541	1.12757e-22	1.47791e-18	0.05	0.204
AGAP029365	-	unspecified product	-2.18832	2.4947e-25	3.2698e-21	0.038	0.174
AGAP000047	CPR130	cuticular protein RR-2 family 130	-2.19181	9.54067e-10	1.2505e-05	0.034	0.143
AGAP000693	CEC1	cecropin anti-microbial peptide	-2.38395	1.26838e-86	1.66246e-82	0.06	0.352
AGAP028382	ND4	NADH dehydrogenase subunit 4 [Source:European Nucleotide Archive;Acc:ND4]	-2.47224	2.25362e-46	2.95382e-42	0.026	0.152
AGAP028380	ND5	NADH dehydrogenase subunit 5 [Source:European Nucleotide Archive;Acc:ND5]	-4.20501	3.6244e-44	4.7505e-40	0.009	0.147
AGAP028373	ND3	NADH dehydrogenase subunit 3 [Source:European Nucleotide Archive;Acc:ND3]	-5.08321	8.26835e-72	1.08373e-67	0.003	0.143
