## Supplementary Table 7 for "Cell-specific responses of *Anopheles gambiae* fat body to blood feeding and infection at a single nuclei resolution"

### Sheet: T1 vs T5
Supplementary Table 7. Differentially expressed genes in T1 and T5 trophocytes from sugar-fed and 24-hour post-blood meal Anopheles gambiae.
Gene name	Gene ID	Annotation	Avg log2FC	p_val	p_val_adj	pct.1	pct.2		Gene ID - VectorBase (AGAP) accession numbers
AGAP013109	-	unspecified product - vitellogenin-A1	24.0094	0	0	1	0		Gene name - Abbreviation of the gene name
AGAP004203	Vg	vitellogenin	18.7789	0	0	1	0		Annotation - VectorBase electronic annotation of the gene
AGAP006385	-	unspecified product - serine-type endopeptidase	16.8326	0	0	0.978	0		Avg log2FC - Average log 2 fold change between the cluster and all other custers
AGAP008296	TRYP1	trypsin 1	15.75	0	0	0.842	0		p_val - P-value
AGAP008696	-	unspecified product	15.1618	0	0	0.544	0		p_val_adj - P-value ajusted for multiple testing
AGAP004531	-	cathepsin B precursor	14.6488	0	0	1	0		pct.1 - Percentage of cells in the cluster with detectable expression of a marker gene
AGAP008295	TRYP2	trypsin 2	14.6017	0	0	0.537	0		pct.2 -Percentage of cells in other clusters with detectable expression of a marker gene
AGAP005310	-	unspecified product - serine protease SP24D	14.6002	0	0	0.526	0
AGAP002134	-	unspecified product - Cell division protein YtfB/OapA domain	14.1388	0	0	0.346	0
AGAP006709	CHYM1	Chymotrypsin-1 [Source:UniProtKB/Swiss-Prot;Acc:Q27289]	14.0194	0	0	0.401	0
AGAP006711	chym3	Chymotrypsin-2 [Source:UniProtKB/Swiss-Prot;Acc:Q17025]	13.7511	0	0	0.337	0
AGAP002851	-	Niemann-Pick C2 protein	13.5605	0	0	0.31	0
AGAP008861	-	female reproductive tract protease GLEANR_896	13.3206	0	0	0.281	0
AGAP006710	CHYM2	chymotrypsin	13.2743	0	0	0.263	0
AGAP005065	-	unspecified product - serine-type endopeptidase	13.0668	0	0	0.26	0
AGAP006187	-	Protein G12 [Source:UniProtKB/Swiss-Prot;Acc:Q17040]	11.1626	0	0	0.957	0.001
AGAP004802	-	4-hydroxyphenylpyruvate dioxygenase [Source:UniProtKB/TrEMBL;Acc:Q7Q2T3]	11.1359	0	0	0.995	0.001
AGAP008632	-	alpha-aminoadipic semialdehyde synthase	10.7346	0	0	0.41	0
AGAP006442	-	unspecified product - MBF2 transcription factor domain	10.2575	0	0	0.332	0
AGAP004534	-	cathepsin B precursor	10.2392	0	0	0.999	0.003
AGAP012320	OBP25	odorant-binding protein 25	9.99261	0	0	0.309	0
AGAP009609	-	homogentisate 1,2-dioxygenase	9.75441	0	0	0.433	0
AGAP007165	-	Late trypsin	9.37441	0	0	0.719	0.001
AGAP000692	CEC2	cecropin anti-microbial peptide	9.15914	0	0	0.477	0.001
AGAP009385	-	cellular retinaldehyde-binding protein	8.79484	0	0	0.59	0.001
AGAP009002	-	Hormone receptor 3 [Source:UniProtKB/TrEMBL;Acc:A0A1S4GZV4]	8.44384	0	0	0.365	0.001
AGAP003350	-	phosphoenolpyruvate carboxykinase (GTP)	8.03426	0	0	0.99	0.007
AGAP004793	-	ornithine--oxo-acid transaminase	7.65466	0	0	0.859	0.005
AGAP003515	NIT8537	unspecified product - omega-amidase NIT2-like	7.60819	0	0	0.955	0.007
AGAP005838	-	unspecified product	7.57216	0	0	0.364	0.001
AGAP000439	-	4a-hydroxytetrahydrobiopterin dehydratase	7.4691	0	0	0.686	0.004
AGAP004164	GSTD1-4	glutathione S-transferase delta class 1	7.27274	0	0	0.493	0.002
AGAP011504	-	protein transport protein SEC61 subunit beta	6.88411	0	0	0.741	0.007
AGAP012247	-	phosphoserine phosphatase	6.533	0	0	0.511	0.004
AGAP029692	-	unspecified product - zinc carboxypeptidase	6.42513	0	0	0.999	0.048
AGAP029139	-	unspecified product - protein transport protein Sec61 subunit gamma	6.40333	0	0	0.958	0.02
AGAP013543	-	unspecified product	6.27334	0	0	0.364	0.004
AGAP005624	-	mitochondrial inner membrane protein COX18	6.25058	0	0	0.253	0.002
AGAP003790	ANXB9	annexin B9	6.17107	0	0	0.279	0.002
AGAP004978	PPO9	prophenoloxidase 9	6.15424	0	0	0.515	0.006
AGAP005890	-	unspecified product	5.53028	0	0	0.477	0.008
AGAP007940	-	Reticulon-like protein [Source:UniProtKB/TrEMBL;Acc:A0A1S4GWR7]	5.23482	0	0	0.992	0.045
AGAP000877	CYP4G17	cytochrome P450	5.06277	7.46683e-198	9.78678e-194	0.255	0.005
AGAP000881	-	aldehyde dehydrogenase family 7 member A1	5.06144	0	0	0.368	0.007
AGAP000694	CecB	Cecropin-B [Source:UniProtKB/Swiss-Prot;Acc:Q8MUF4]	5.0397	0	0	0.336	0.007
AGAP008761	-	translocon-associated protein subunit gamma	5.02266	0	0	0.874	0.03
AGAP005088	-	unspecified product - terminal nucleotidyltransferase 5C	4.86093	0	0	0.998	0.134
AGAP006370	-	unspecified product	4.80064	0	0	0.344	0.009
AGAP005865	-	fumarylacetoacetase	4.77422	0	0	0.313	0.007
AGAP001548	-	Stress-associated endoplasmic reticulum protein 2	4.72535	0	0	0.617	0.02
AGAP002685	APG8	autophagy related gene	4.64368	0	0	0.526	0.016
AGAP000327	-	tyrosine aminotransferase	4.46876	0	0	0.97	0.077
AGAP008667	-	Hydroxysteroid (17-beta) dehydrogenase 4	4.43836	0	0	0.51	0.019
AGAP008968	-	unspecified product - trypsin inhibitor ClTI-1-like	4.3792	0	0	0.99	0.093
AGAP011832	-	Death-associated protein 1	4.26077	0	0	0.946	0.065
AGAP004046	-	Mpv17-like protein	4.19097	0	0	0.411	0.012
AGAP002429	CYP314A1	cytochrome P450	4.16002	0	0	0.488	0.014
AGAP006441	-	GTP cyclohydrolase I	4.13696	0	0	0.262	0.01
AGAP006769	-	unspecified product	4.05295	0	0	0.361	0.01
AGAP008584	-	lysosomal alpha-mannosidase	4.00534	0	0	0.713	0.039
AGAP029365	-	unspecified product	3.9943	0	0	0.481	0.021
AGAP005935	-	unspecified product	3.98331	0	0	0.26	0.009
AGAP002875	-	protein HEXIM1/2	3.97465	0	0	0.673	0.036
AGAP002387	-	acid phosphatase	3.9017	0	0	0.281	0.01
AGAP001813	-	Histone H3 [Source:UniProtKB/TrEMBL;Acc:Q7PUQ8]	3.84494	0	0	0.513	0.029
AGAP008721	-	Facilitated trehalose transporter Tret1-2 homolog [Source:UniProtKB/TrEMBL;Acc:A0A1S4GZ27]	3.81301	0	0	0.401	0.016
AGAP008909	-	unspecified product - protein D2-like	3.72398	0	0	0.332	0.016
AGAP004263	TO1	takeout 1	3.71858	0	0	0.263	0.011
AGAP001076	CYP4G16	cytochrome P450	3.60309	0	0	0.877	0.083
AGAP007121	-	cytochrome b5 protein	3.51142	0	0	0.394	0.024
AGAP004700	-	unspecified product - serine protease Hayan-like	3.46055	0	0	0.889	0.079
AGAP011054	TPX2	thioredoxin peroxidase 2	3.44122	0	0	0.343	0.021
AGAP008491	-	oligosaccharyltransferase complex subunit epsilon	3.37273	0	0	0.349	0.019
AGAP009833	-	voltage-dependent anion-selective channel protein 2	3.18573	0	0	0.484	0.037
AGAP010010	-	oligosaccharyltransferase complex subunit gamma	3.17574	0	0	0.748	0.069
AGAP011228	-	unspecified product - fibrinogen C domain	3.13417	0	0	0.534	0.047
AGAP006478	-	Synaptic vesicle membrane protein VAT-1 homolog-like	3.05064	0	0	0.424	0.029
AGAP002346	RpS14-2	40S ribosomal protein S14b [Source:UniProtKB/Swiss-Prot;Acc:Q7QBX2]	3.04207	0	0	0.755	0.087
AGAP010681	-	5'-nucleotidase [Source:UniProtKB/TrEMBL;Acc:Q7QE29]	3.03404	0	0	0.291	0.021
AGAP009463	ABCG11	ATP-binding cassette transporter (ABC transporter) family G member 11	3.03265	0	0	0.909	0.127
AGAP009182	-	protein transport protein SEC61 subunit alpha	3.02674	0	0	0.944	0.15
AGAP009039	-	glucose-6-phosphate 1-epimerase	2.996	0	0	0.395	0.028
AGAP005861	-	Translocon-associated protein subunit beta [Source:UniProtKB/TrEMBL;Acc:Q5TRB4]	2.98998	0	0	0.918	0.132
AGAP029668	-	unspecified product - spot 14 domain	2.93991	0	0	0.418	0.037
AGAP009871	CPR75	cuticular protein RR-1 family 75	2.93619	0	0	0.599	0.065
AGAP004819	-	receptor expression-enhancing protein 5	2.86332	0	0	0.605	0.065
AGAP001447	-	solute carrier family 35 (UDP-galactose transporter), member B1	2.80255	0	0	0.279	0.025
AGAP010608	-	clathrin light chain	2.74374	0	0	0.278	0.026
AGAP001826	Lp	lipophorin	2.73685	0	0	1	0.72
AGAP003652	-	aldehyde dehydrogenase (NAD+)	2.70091	0	0	0.384	0.041
AGAP002461	-	unspecified product	2.59357	0	0	0.52	0.054
AGAP007460	-	acyl-CoA-binding protein 2	2.46744	0	0	0.809	0.141
AGAP007327	-	unspecified product	2.46127	0	0	0.565	0.065
AGAP000211	-	triacylglycerol lipase	2.43295	0	0	0.595	0.083
AGAP001721	-	translocon-associated protein subunit alpha	2.41703	0	0	0.814	0.136
AGAP005327	-	ribonuclease UK114	2.40405	0	0	0.595	0.083
AGAP002198	Gnmt	glycine N-methyltransferase	2.40376	0	0	0.589	0.085
AGAP029054	NimB2	nimrod B2	2.38021	1.77339e-268	2.32439e-264	0.459	0.064
AGAP005467	-	vigilin	2.35171	0	0	0.824	0.167
AGAP000376	Tsf1	Transferrin [Source:UniProtKB/TrEMBL;Acc:Q7QF98]	2.33852	8.60639e-253	1.12804e-248	0.329	0.044
AGAP028143	-	Signal peptidase complex subunit 3 [Source:UniProtKB/TrEMBL;Acc:A0A1S4HE52]	2.32471	0	0	0.257	0.029
AGAP003119	-	translation initiation factor 1A	2.29172	0	0	0.373	0.046
AGAP011092	-	polyadenylate-binding protein	2.25	0	0	0.994	0.581
AGAP002721	-	Tryptophan 2,3-dioxygenase [Source:UniProtKB/Swiss-Prot;Acc:O77457]	2.21796	0	0	0.56	0.087
AGAP009572	RpS15a-2	40S ribosomal protein S15a	2.12613	0	0	0.387	0.053
AGAP029542	-	CUB domain-containing protein [Source:UniProtKB/TrEMBL;Acc:A0A453Z0B2]	2.062	0	0	0.325	0.048
AGAP010234	-	microsomal triglyceride transfer protein large subunit	2.06152	0	0	0.549	0.081
AGAP000109	-	cytochrome c oxidase subunit VIIa	2.02556	0	0	0.428	0.066
AGAP008193	-	Nidogen (entactin) [Source:UniProtKB/TrEMBL;Acc:A0A1S4GXK2]	2.0034	0	0	0.27	0.033
AGAP008432	-	DUF1279 domain-containing protein [Source:UniProtKB/TrEMBL;Acc:A0A1S4GY95]	1.98101	0	0	0.788	0.196
AGAP006548	-	glycine cleavage system H protein	1.83666	0	0	0.79	0.2
AGAP008988	-	Glutamine synthetase [Source:UniProtKB/TrEMBL;Acc:Q7PWF1]	1.83331	0	0	0.988	0.47
AGAP001116	-	D-amino-acid oxidase	1.8208	0	0	0.722	0.166
AGAP006459	SUI1	protein translation factor SUI1	1.80495	1.78591e-306	2.34079e-302	0.55	0.123
AGAP003192	-	alpha-soluble NSF attachment protein	1.74878	2.01234e-263	2.63758e-259	0.256	0.046
AGAP009031	RpL5	60S ribosomal protein L5	1.74109	0	0	0.995	0.479
AGAP000541	RpS15a-1	40S ribosomal protein S15a	1.73898	0	0	0.988	0.467
AGAP000651	Actin5C	Actin-5C [Source:UniProtKB/Swiss-Prot;Acc:P84185]	1.71104	3.73053e-303	4.88961e-299	0.44	0.094
AGAP002396	-	dolichyl-diphosphooligosaccharide--protein glycosyltransferase	1.68773	0	0	0.266	0.043
AGAP005813	-	FeS cluster assembly scaffold IscU	1.68242	6.39375e-218	8.38028e-214	0.25	0.043
AGAP007088	-	peptidyl-prolyl cis-trans isomerase B (cyclophilin B)	1.67092	0	0	0.889	0.261
AGAP004744	-	succinyl-CoA ligase beta subunit	1.65953	0	0	0.632	0.147
AGAP011351	-	Rab6-interacting	1.63154	0	0	0.425	0.076
AGAP007104	-	farnesyl diphosphate synthase	1.62908	0	0	0.714	0.193
AGAP004098	-	GTP-binding protein SAR1	1.6206	0	0	0.326	0.062
AGAP007638	-	oligosaccharyltransferase complex subunit delta (ribophorin II)	1.58177	0	0	0.349	0.067
AGAP007548	GPROP10	Rh7-like sensitivity opsin	1.56015	0	0	1	0.996
AGAP001911	RpL6	60S ribosomal protein L6	1.55839	0	0	0.896	0.311
AGAP009128	-	mitochondrial carnitine/acylcarnitine carrier protein	1.55141	0	0	0.265	0.05
AGAP000380	-	5'-nucleotidase [Source:UniProtKB/TrEMBL;Acc:Q7QFA2]	1.5474	0	0	0.831	0.26
AGAP002395	RpL10-2	60S ribosomal protein L10-2	1.54427	0	0	1	0.835
AGAP002178	-	homeobox protein homothorax	1.47629	1.46054e-116	1.91433e-112	0.279	0.064
AGAP007453	LRIM9	leucine-rich immune protein (Short)	1.46477	0	0	0.965	0.387
AGAP011706	RpL27a	60S ribosomal protein L27a	1.46342	0	0	0.933	0.34
AGAP012352	-	Niemann-Pick C2 protein	1.45603	0	0	0.988	0.484
AGAP007455	LRIM10	leucine-rich immune protein (Short)	1.43631	0	0	0.997	0.538
AGAP006612	RpL29	60S ribosomal protein L29	1.43064	0	0	0.998	0.692
AGAP009874	CPR76	cuticular protein RR-1 family 76	1.37338	0	0	0.553	0.146
AGAP006900	-	unspecified product	1.33149	2.81983e-265	3.69596e-261	0.449	0.103
AGAP010957	-	calmodulin	1.32961	7.15446e-287	9.37736e-283	0.349	0.089
AGAP012014	Arf1	ADP-ribosylation factor 1	1.27658	0	0	0.534	0.152
AGAP004400	-	unspecified product	1.27237	0	0	0.537	0.149
AGAP003549	-	unspecified product	1.25589	0	0	0.285	0.062
AGAP003592	RpLP0	60S ribosomal protein LP0	1.24809	0	0	0.999	0.838
AGAP010216	RpL25	60S ribosomal protein L25	1.23894	0	0	0.997	0.638
#N/A	RpL37.1	#N/A	1.23406	0	0	0.998	0.716
AGAP003325	-	NADH dehydrogenase (ubiquinone) 1 alpha subcomplex 4	1.19837	0	0	0.467	0.127
AGAP005434	-	vitellogenic carboxypeptidase-like protein	1.18894	0	0	0.264	0.059
AGAP029500	ABCG7	ATP-binding cassette transporter (ABC transporter) family G member 7	1.17795	0	0	0.972	0.485
AGAP008061	IDGF4	imaginal disc growth factor 4	1.17101	0	0	0.997	0.765
AGAP003277	-	cathepsin D	1.16903	0	0	0.911	0.384
AGAP010891	-	ariadne-1	1.16271	0	0	0.25	0.057
AGAP003556	RpL3	60S ribosomal protein L3	1.15981	0	0	0.994	0.667
AGAP001408	RpL35	60S ribosomal protein L35	1.13539	0	0	0.999	0.783
AGAP003532	RpS3a	40S ribosomal protein S3a [Source:UniProtKB/Swiss-Prot;Acc:P52813]	1.12827	0	0	0.999	0.802
AGAP003025	RpLp2	60S ribosomal protein LP2	1.12701	0	0	1	0.987
AGAP004919	RpL15	60S ribosomal protein L15 [Source:UniProtKB/Swiss-Prot;Acc:P52818]	1.12455	0	0	0.999	0.813
AGAP011805	-	ornithine decarboxylase	1.12118	3.83129e-197	5.02167e-193	0.263	0.069
AGAP000655	RpS14-1	40S ribosomal protein S14a [Source:UniProtKB/Swiss-Prot;Acc:Q7QEH1]	1.10783	0	0	0.938	0.453
AGAP011173	RpL11	60S ribosomal protein L11	1.09924	0	0	0.999	0.788
AGAP005947	RpS13	40S ribosomal protein S13 [Source:UniProtKB/Swiss-Prot;Acc:P52811]	1.08163	0	0	0.998	0.745
AGAP011896	RpL31	60S ribosomal protein L31	1.06728	0	0	0.999	0.805
AGAP000654	RpS30	40S ribosomal protein S30 [Source:UniProtKB/TrEMBL;Acc:Q7QEH2]	1.05896	0	0	0.999	0.929
AGAP007454	LRIM8A	leucine-rich immune protein (Short)	1.04896	0	0	0.965	0.506
AGAP012334	-	high mobility group protein D, isoform C	1.04785	1.64084e-160	2.15065e-156	0.363	0.119
AGAP028373	ND3	NADH dehydrogenase subunit 3 [Source:European Nucleotide Archive;Acc:ND3]	1.03348	3.11198e-240	4.07887e-236	0.388	0.109
AGAP006037	RpL24	60S ribosomal protein L24	1.02872	0	0	0.999	0.81
AGAP009685	-	aspartate aminotransferase, mitochondrial	1.02729	3.72087e-206	4.87695e-202	0.264	0.065
AGAP007768	-	mitochondrial cytochrome c oxidase subunit VIC	1.02101	1.71954e-282	2.2538e-278	0.607	0.208
AGAP005960	RpL7a	60S ribosomal protein L7a [Source:UniProtKB/Swiss-Prot;Acc:O76732]	1.00372	0	0	0.999	0.834
AGAP001730	-	cyclin G2	-1.04619	2.36541e-14	3.10034e-10	0.483	0.462
AGAP010929	tubB	tubulin beta-chain	-1.07513	7.2722e-11	9.53168e-07	0.285	0.287
AGAP000585	-	unspecified product	-1.10459	5.64807e-204	7.40293e-200	0.753	0.741
AGAP007867	-	unspecified product	-1.11955	2.9443e-38	3.85909e-34	0.401	0.448
AGAP000901	-	alanine transaminase	-1.1519	1.74184e-154	2.28303e-150	0.552	0.63
AGAP011571	-	unspecified product	-1.15997	0	0	0.936	0.889
AGAP009668	-	lysosomal-associated membrane protein 1/2	-1.18237	5.55637e-85	7.28274e-81	0.548	0.61
AGAP005306	-	calcium/calmodulin-dependent protein kinase I	-1.21704	9.13618e-13	1.19748e-08	0.371	0.391
AGAP011828	Cp1	Cathepsin L [Source:UniProtKB/TrEMBL;Acc:A0A1S4H7P0]	-1.238	0	0	0.994	0.992
AGAP009527	-	unspecified product	-1.25977	2.79298e-211	3.66076e-207	0.635	0.702
AGAP012186	-	lipoyltransferase 1	-1.29507	7.42702e-134	9.7346e-130	0.465	0.568
AGAP005611	-	unspecified product	-1.30923	0	0	0.706	0.789
AGAP013226	-	unspecified product	-1.33232	4.01373e-34	5.2608e-30	0.324	0.368
AGAP028433	-	unspecified product	-1.40524	5.38528e-92	7.05849e-88	0.456	0.536
AGAP011600	-	unspecified product	-1.42225	9.14426e-108	1.19854e-103	0.512	0.587
AGAP029517	-	unspecified product	-1.44839	7.61177e-102	9.97675e-98	0.449	0.53
AGAP013301	-	BHLH domain-containing protein [Source:UniProtKB/TrEMBL;Acc:A0A453YYI5]	-1.45192	4.46278e-144	5.84936e-140	0.526	0.642
AGAP007754	-	MFS domain-containing protein [Source:UniProtKB/TrEMBL;Acc:A0A1S4GW53]	-1.47351	1.35455e-09	1.77541e-05	0.313	0.345
AGAP029644	-	unspecified product	-1.48219	9.81237e-22	1.28611e-17	0.38	0.409
AGAP006460	-	HTH La-type RNA-binding domain-containing protein [Source:UniProtKB/TrEMBL;Acc:A0A1S4GT00]	-1.49524	5.44754e-12	7.14009e-08	0.262	0.299
AGAP011717	-	unspecified product	-1.52203	2.08884e-80	2.73784e-76	0.351	0.439
AGAP012307	-	Spondin-1	-1.55572	2.31861e-12	3.039e-08	0.346	0.426
AGAP004533	-	cathepsin B	-1.57748	0	0	0.687	0.821
AGAP010131	-	ornithine decarboxylase antizyme 1	-1.59315	0	0	0.738	0.891
AGAP000042	-	Histone-lysine N-methyltransferase [Source:UniProtKB/TrEMBL;Acc:A0A1S4G7P2]	-1.59693	1.62197e-37	2.12592e-33	0.222	0.296
AGAP001419	-	unspecified product	-1.60894	0	0	0.685	0.788
AGAP001919	-	protein disulfide-isomerase A6	-1.61779	1.30055e-14	1.70463e-10	0.286	0.371
AGAP007512	-	phosphatidylinositol 4-kinase	-1.62656	5.0447e-24	6.61208e-20	0.34	0.424
AGAP000472	-	chordin	-1.66773	3.11584e-14	4.08393e-10	0.312	0.399
AGAP011789	CLIPA6	CLIP-domain serine protease	-1.67851	1.5974e-19	2.09371e-15	0.249	0.351
AGAP006665	-	unspecified product	-1.6847	1.52221e-53	1.99517e-49	0.202	0.307
AGAP011379	GPRFZ1	Frizzled receptor [Source:UniProtKB/TrEMBL;Acc:A0A1S4H7J6]	-1.70869	4.70386e-43	6.16535e-39	0.187	0.271
AGAP009990	-	unspecified product	-1.73305	2.13155e-92	2.79383e-88	0.39	0.518
AGAP028463	-	unspecified product	-1.73351	4.91885e-155	6.44714e-151	0.422	0.579
AGAP007049	-	unspecified product	-1.73377	8.76493e-16	1.14882e-11	0.249	0.302
AGAP029604	-	unspecified product	-1.73665	1.75838e-28	2.30471e-24	0.263	0.34
AGAP007643	-	Tyrosine 3-monooxygenase/tryptophan 5-monooxygenase activation protein, beta polypeptide 2	-1.74007	4.18712e-16	5.48806e-12	0.167	0.252
AGAP029051	-	unspecified product	-1.74996	1.71472e-112	2.24748e-108	0.438	0.551
AGAP010909	-	LisH domain-containing protein [Source:UniProtKB/TrEMBL;Acc:A0A1S4H5A3]	-1.76171	9.6029e-61	1.25865e-56	0.312	0.418
AGAP011341	-	unspecified product	-1.76387	1.14959e-09	1.50677e-05	0.208	0.263
AGAP007808	-	RRM domain-containing protein [Source:UniProtKB/TrEMBL;Acc:A0A1S4GX22]	-1.79603	1.35743e-83	1.77919e-79	0.335	0.458
AGAP012280	-	unspecified product	-1.82245	5.51288e-35	7.22573e-31	0.177	0.259
AGAP029908	-	unspecified product	-1.83373	6.81934e-218	8.93811e-214	0.399	0.579
AGAP001604	-	protein-tyrosine phosphatase	-1.83452	1.65582e-90	2.17028e-86	0.402	0.525
AGAP028461	-	unspecified product	-1.85205	6.797e-138	8.90882e-134	0.411	0.522
AGAP011563	-	Yippee-like 2	-1.86027	1.01155e-87	1.32583e-83	0.298	0.434
AGAP009033	HPX2	heme peroxidase 2	-1.86716	2.07482e-21	2.71947e-17	0.329	0.466
AGAP029453	-	unspecified product	-1.86874	3.61019e-62	4.73188e-58	0.153	0.263
AGAP009950	-	unspecified product	-1.8822	2.40007e-172	3.14577e-168	0.41	0.562
AGAP005134	-	F-type H+-transporting ATPase subunit alpha	-1.88327	1.66599e-109	2.18362e-105	0.289	0.433
AGAP004674	-	Phenoloxidase inhibitor protein	-1.89658	0	0	0.651	0.856
AGAP004405	-	glucose-repressible alcohol dehydrogenase transcriptional effector homolog	-1.91824	4.69292e-40	6.15101e-36	0.214	0.316
AGAP006436	-	unspecified product	-1.93014	2.22269e-64	2.91328e-60	0.166	0.286
AGAP005715	-	Autophagy-related protein 13 [Source:UniProtKB/TrEMBL;Acc:Q7Q6R5]	-1.93277	4.12518e-73	5.40687e-69	0.174	0.293
AGAP008762	-	unspecified product	-1.9615	2.94464e-190	3.85953e-186	0.212	0.366
AGAP001786	-	unspecified product	-1.964	2.8535e-131	3.74008e-127	0.267	0.432
AGAP005625	SCRASP1	Class A Scavenger Receptor (SRCR domain) with Serine Protease domain.	-1.97903	1.83766e-169	2.40862e-165	0.387	0.594
AGAP001082	-	saposin	-1.98783	0	0	0.958	0.986
AGAP007957	-	choline/ethanolamine kinase	-1.99042	9.20012e-114	1.20586e-109	0.223	0.382
AGAP004494	-	unspecified product	-2.02075	4.49465e-292	5.89113e-288	0.389	0.611
AGAP003844	-	Class b basic helix-loop-helix protein	-2.03318	3.10075e-168	4.06415e-164	0.377	0.537
AGAP000029	-	E1A/CREB-binding protein	-2.05384	1.28573e-77	1.68521e-73	0.228	0.367
AGAP029573	-	unspecified product	-2.05614	1.40597e-122	1.84281e-118	0.26	0.434
AGAP000489	-	Eph receptor B1	-2.07468	2.88468e-25	3.78096e-21	0.216	0.32
AGAP011478	-	unspecified product	-2.08349	2.32946e-115	3.05323e-111	0.364	0.574
AGAP028494	-	unspecified product	-2.0881	4.12216e-08	0.000540292	0.209	0.32
AGAP007294	-	Inhibitor of apoptosis 1 [Source:UniProtKB/TrEMBL;Acc:A0A1S4GVH8]	-2.11136	1.51935e-15	1.99141e-11	0.203	0.311
AGAP006652	-	ubiquitin carboxyl-terminal hydrolase 10	-2.11704	3.00474e-33	3.93831e-29	0.19	0.321
AGAP012163	-	guanylate cyclase	-2.11865	5.97342e-274	7.82937e-270	0.441	0.652
AGAP002879	-	cathepsin F	-2.12583	9.00288e-95	1.18001e-90	0.293	0.515
AGAP005583	-	phosphoinositide-3-kinase, regulatory subunit	-2.1269	1.51618e-69	1.98726e-65	0.186	0.322
AGAP012106	-	F-type H+-transporting ATPase subunit beta	-2.13862	9.14932e-74	1.1992e-69	0.257	0.414
AGAP007312	-	unspecified product	-2.15305	7.65811e-69	1.00375e-64	0.207	0.362
AGAP006089	-	unspecified product	-2.16908	5.85556e-150	7.67488e-146	0.267	0.455
AGAP000305	-	SPARC	-2.16926	8.08104e-180	1.05918e-175	0.268	0.475
AGAP000512	-	Transcriptional enhancer factor [Source:UniProtKB/TrEMBL;Acc:A0A1S4G9T4]	-2.16928	2.81365e-41	3.68785e-37	0.162	0.266
AGAP011583	-	BTB domain-containing protein [Source:UniProtKB/TrEMBL;Acc:A0A1S4H842]	-2.19849	8.93823e-30	1.17153e-25	0.169	0.273
AGAP029610	-	unspecified product	-2.2044	4.71533e-64	6.18038e-60	0.144	0.273
AGAP013755	-	unspecified product	-2.20855	6.57693e-290	8.62038e-286	0.383	0.636
AGAP002896	-	RNA-binding protein Nova	-2.22165	6.25515e-110	8.19862e-106	0.202	0.367
AGAP008859	-	unspecified product	-2.23567	0	0	0.633	0.843
AGAP029238	-	BHLH domain-containing protein [Source:UniProtKB/TrEMBL;Acc:A0A3F2YYX3]	-2.24828	2.18922e-150	2.86941e-146	0.244	0.43
AGAP002924	-	protein tweety homolog	-2.26131	1.40863e-104	1.84629e-100	0.115	0.258
AGAP003649	-	unspecified product	-2.26556	0	0	0.454	0.753
AGAP029185	-	unspecified product	-2.28318	5.44456e-47	7.13618e-43	0.163	0.293
AGAP004353	-	dual specificity phosphatase	-2.31571	3.18437e-34	4.17376e-30	0.164	0.283
AGAP009135	-	ATP-dependent RNA helicase DDX6/DHH1	-2.32556	9.85775e-237	1.29206e-232	0.335	0.615
AGAP011122	-	NAD+ kinase [Source:UniProtKB/TrEMBL;Acc:A0A453YWU9]	-2.32904	1.20789e-106	1.58318e-102	0.257	0.47
AGAP001315	-	unspecified product	-2.385	1.08517e-143	1.42234e-139	0.14	0.332
AGAP008873	-	ATG11 domain-containing protein [Source:UniProtKB/TrEMBL;Acc:A0A1S4H075]	-2.38797	4.99482e-280	6.54671e-276	0.343	0.615
AGAP008574	-	PQ-loop repeat-containing protein 1	-2.39274	8.51189e-145	1.11565e-140	0.325	0.533
AGAP002807	-	unspecified product	-2.40999	1.11641e-212	1.46327e-208	0.278	0.516
AGAP005244	-	unspecified product	-2.41593	5.15242e-188	6.75328e-184	0.184	0.413
AGAP028559	-	unspecified product	-2.41753	0	0	0.378	0.644
AGAP029534	-	unspecified product	-2.43354	1.03699e-154	1.35918e-150	0.196	0.401
AGAP029616	-	RRM domain-containing protein [Source:UniProtKB/TrEMBL;Acc:A0A453Z082]	-2.47549	1.27741e-88	1.6743e-84	0.112	0.264
AGAP010724	-	Histone H4 [Source:UniProtKB/TrEMBL;Acc:Q7PCX0]	-2.47791	1.37547e-102	1.80282e-98	0.171	0.336
AGAP011833	-	enoyl-CoA hydratase	-2.48661	3.92138e-204	5.13975e-200	0.134	0.298
AGAP003997	-	casein kinase 1, gamma	-2.49977	9.1866e-149	1.20409e-144	0.119	0.317
AGAP001073	-	unspecified product	-2.53072	8.72545e-145	1.14365e-140	0.123	0.313
AGAP005888	-	unspecified product	-2.55479	0	0	0.947	0.999
AGAP003663	-	ATP-dependent RNA helicase DBP2	-2.56067	0	0	0.254	0.57
AGAP005245	-	unspecified product	-2.58408	0	0	0.504	0.844
AGAP008433	-	RNA-binding protein 39 [Source:UniProtKB/TrEMBL;Acc:A0A1S4GYY7]	-2.58595	1.00659e-236	1.31934e-232	0.166	0.433
AGAP029487	-	Phosphodiesterase [Source:UniProtKB/TrEMBL;Acc:Q7PQX7]	-2.59258	1.19043e-78	1.5603e-74	0.11	0.255
AGAP010442	Fz2	frizzled 2 transmembrane receptor	-2.60566	1.48312e-129	1.94392e-125	0.107	0.285
AGAP002336	-	Ig-like domain-containing protein [Source:UniProtKB/TrEMBL;Acc:A0A1S4GEM5]	-2.63264	5.89397e-268	7.72522e-264	0.183	0.466
AGAP029109	-	unspecified product	-2.63745	6.62691e-116	8.68588e-112	0.172	0.361
AGAP007033	APL1C	Anopheles Plasmodium-responsive Leucine-Rich Repeat 1C	-2.66864	7.05296e-10	9.24431e-06	0.163	0.349
AGAP001961	GPRVPR2	GPCR vasopressin family receptor 2	-2.66932	7.25249e-134	9.50584e-130	0.112	0.293
AGAP004000	-	myosin IX	-2.67374	8.68136e-200	1.13787e-195	0.16	0.399
AGAP010445	-	Rab11 family-interacting protein 3/4	-2.68012	0	0	0.305	0.618
AGAP002741	-	histone-lysine N-methyltransferase MLL1	-2.68261	0	0	0.282	0.671
AGAP006526	-	unspecified product	-2.6953	5.43091e-245	7.11829e-241	0.292	0.567
AGAP003726	-	BZIP domain-containing protein [Source:UniProtKB/TrEMBL;Acc:A0A1S4GJ06]	-2.69723	0	0	0.341	0.664
AGAP008821	-	N-myc downstream regulated [Source:UniProtKB/TrEMBL;Acc:A0A1S4GZC4]	-2.70474	3.14595e-36	4.1234e-32	0.142	0.31
AGAP002564	Aldo	fructose biphosphate aldolase	-2.70684	0	0	0.25	0.606
AGAP007342	-	homeodomain interacting protein kinase	-2.71226	5.76724e-148	7.55912e-144	0.138	0.339
AGAP003635	-	unspecified product	-2.74352	2.93497e-158	3.84687e-154	0.092	0.292
AGAP009623	GAPDH	glyceraldehyde 3-phosphate dehydrogenase	-2.74355	1.9125e-245	2.50671e-241	0.116	0.299
AGAP028588	-	unspecified product	-2.7519	9.73691e-93	1.27622e-88	0.105	0.275
AGAP028496	-	unspecified product	-2.75455	5.19285e-76	6.80627e-72	0.111	0.269
AGAP010551	-	STE20-like kinase [Source:UniProtKB/TrEMBL;Acc:A0A1S4H4C9]	-2.7756	8.26236e-62	1.08295e-57	0.116	0.267
AGAP009566	-	zinc finger protein 271	-2.78582	0	0	0.348	0.724
AGAP029978	-	unspecified product	-2.78833	5.3392e-304	6.99809e-300	0.282	0.61
AGAP003474	-	unspecified product	-2.79841	0	0	1	1
AGAP009036	-	solute carrier family 9 (sodium/hydrogen exchanger), member 3	-2.80433	1.0759e-134	1.41018e-130	0.093	0.274
AGAP029113	-	unspecified product	-2.81765	0	0	0.433	0.82
AGAP004573	-	E3 ubiquitin-protein ligase RNF19A	-2.83093	0	0	0.29	0.61
AGAP000926	-	inositol hexakisphosphate/diphosphoinositol-pentakisphosphate kinase	-2.8357	9.633e-133	1.2626e-128	0.115	0.308
AGAP006644	-	unspecified product	-2.83956	2.17995e-121	2.85725e-117	0.221	0.488
AGAP009285	-	unspecified product	-2.85996	8.16736e-252	1.0705e-247	0.144	0.427
AGAP004672	-	unspecified product	-2.86881	2.70291e-249	3.5427e-245	0.232	0.57
AGAP029975	-	unspecified product	-2.87504	0	0	0.36	0.764
AGAP029508	-	unspecified product	-2.88243	6.45316e-125	8.45815e-121	0.095	0.272
AGAP028491	AQP2	aquaporin	-2.89255	1.47186e-182	1.92917e-178	0.202	0.506
AGAP002076	-	heat shock 70kDa protein 1/8	-2.90437	0	0	0.441	0.942
AGAP029984	-	unspecified product	-2.9203	0	0	0.165	0.485
AGAP002942	-	unspecified product	-2.93077	0	0	0.389	0.81
AGAP004071	-	fimbrin	-2.93221	1.74199e-235	2.28322e-231	0.115	0.381
AGAP001627	-	solute carrier family 7 (cationic amino acid transporter, y+ system)	-2.93664	4.90342e-38	6.42692e-34	0.126	0.331
AGAP029514	-	Protein kinase domain-containing protein [Source:UniProtKB/TrEMBL;Acc:A0A453YZP8]	-2.93979	0	0	0.303	0.698
AGAP005175	-	acetyl-CoA carboxylase / biotin carboxylase	-2.94648	0	0	0.223	0.619
AGAP002890	-	Lipid storage droplets surface-binding protein 1	-2.97137	0	0	0.224	0.592
AGAP012424	INR	insulin receptor	-2.98108	2.90743e-247	3.81077e-243	0.169	0.463
AGAP006177	-	unspecified product	-3.00319	0	0	0.337	0.77
AGAP005300	-	unspecified product	-3.00387	1.50014e-155	1.96623e-151	0.137	0.368
AGAP000466	ACE2	acetylcholinesterase	-3.00452	0	0	0.377	0.7
AGAP001488	-	innexin 2	-3.00754	2.94348e-199	3.85803e-195	0.17	0.452
AGAP029545	-	PPM-type phosphatase domain-containing protein [Source:UniProtKB/TrEMBL;Acc:A0A453YZU8]	-3.01907	1.85549e-229	2.43199e-225	0.16	0.447
AGAP007892	-	paired amphipathic helix protein Sin3a	-3.02811	6.29638e-90	8.25267e-86	0.102	0.275
AGAP004696	exd	Homeobox protein extradenticle [Source:UniProtKB/Swiss-Prot;Acc:Q7PMT1]	-3.03018	1.99325e-120	2.61256e-116	0.145	0.376
AGAP006733	Thoc4	THO complex subunit 4	-3.05223	1.5042e-251	1.97156e-247	0.204	0.534
AGAP005203	PGRPLC	peptidoglycan recognition protein (long)	-3.06071	2.4163e-63	3.16704e-59	0.118	0.302
AGAP001330	-	furin	-3.06504	0	0	0.449	0.865
AGAP008288	TIM	timeless	-3.06724	0	0	0.222	0.589
AGAP011788	CLIPA14	CLIP-domain serine protease [Source:UniProtKB/TrEMBL;Acc:A0A1S4H7K2]	-3.07284	1.58082e-207	2.07198e-203	0.174	0.493
AGAP005124	-	aldehyde dehydrogenase	-3.09296	1.61607e-191	2.11818e-187	0.162	0.493
AGAP007790	-	Sodium/potassium-transporting ATPase subunit beta [Source:UniProtKB/TrEMBL;Acc:A0A1S4GW77]	-3.10614	8.67084e-50	1.13649e-45	0.084	0.275
AGAP013178	-	unspecified product	-3.11084	4.39115e-210	5.75549e-206	0.155	0.425
AGAP004795	-	RNA polymerase II elongation factor ELL	-3.11597	2.40089e-56	3.14684e-52	0.101	0.288
AGAP009915	-	DUF4210 domain-containing protein [Source:UniProtKB/TrEMBL;Acc:A0A1S4H376]	-3.12342	2.25686e-207	2.95807e-203	0.167	0.442
#N/A	Bhlh-PAS	#N/A	-3.13088	0	0	0.137	0.478
AGAP000062	-	unspecified product	-3.14155	0	0	0.263	0.703
AGAP010304	-	unspecified product	-3.14358	1.1515e-31	1.50927e-27	0.122	0.365
AGAP012389	-	Pangolin	-3.16929	0	0	0.224	0.623
AGAP001520	-	protein phosphatase 1, regulatory (inhibitor) subunit 3	-3.17356	0	0	0.307	0.718
AGAP005011	-	Iroquois-class homeodomain protein irx	-3.18739	1.65619e-210	2.17077e-206	0.081	0.315
AGAP003914	-	unspecified product	-3.18942	1.34279e-190	1.75999e-186	0.067	0.285
AGAP002858	-	Sodium/potassium-transporting ATPase subunit alpha [Source:UniProtKB/TrEMBL;Acc:F5HKJ1]	-3.20502	0	0	0.238	0.62
AGAP005508	-	unspecified product	-3.21053	8.30277e-209	1.08824e-204	0.077	0.311
AGAP009659	-	TPR_REGION domain-containing protein [Source:UniProtKB/TrEMBL;Acc:A0A1S4H2L4]	-3.22932	3.00973e-77	3.94485e-73	0.104	0.295
AGAP008705	-	unspecified product	-3.22994	1.12293e-189	1.47182e-185	0.088	0.318
AGAP007209	-	Tetraspanin [Source:UniProtKB/TrEMBL;Acc:Q7PTA7]	-3.24855	6.28873e-150	8.24263e-146	0.11	0.38
AGAP012958	-	IRF-2BP1_2 domain-containing protein [Source:UniProtKB/TrEMBL;Acc:A0A1S4HAM5]	-3.26595	1.12668e-118	1.47673e-114	0.099	0.3
AGAP000812	-	calcium binding protein	-3.28144	1.87473e-234	2.45721e-230	0.112	0.368
AGAP011517	-	FOG_N domain-containing protein [Source:UniProtKB/TrEMBL;Acc:A0A1S4H7S7]	-3.29776	2.23752e-299	2.93272e-295	0.103	0.409
AGAP010310	-	eukaryotic peptide chain release factor subunit	-3.30334	3.51827e-193	4.6114e-189	0.155	0.524
AGAP004092	APG2	autophagy related gene	-3.30517	1.28341e-184	1.68217e-180	0.148	0.425
AGAP008606	-	forkhead box protein L	-3.32459	0	0	0.515	0.933
AGAP005652	-	ATP-dependent RNA helicase DDX5/DBP2	-3.34015	4.51161e-258	5.91337e-254	0.083	0.354
AGAP010189	-	Arf-GAP domain-containing protein [Source:UniProtKB/TrEMBL;Acc:A0A1S4H421]	-3.35098	6.55082e-223	8.58616e-219	0.153	0.472
AGAP006755	snRNP-U1-70K	U1 small nuclear ribonucleoprotein 70K	-3.36201	2.36052e-170	3.09393e-166	0.071	0.284
AGAP010235	-	TBC1 domain family member 24	-3.38317	1.44213e-130	1.8902e-126	0.082	0.279
AGAP029577	-	ATP_bind_3 domain-containing protein [Source:UniProtKB/TrEMBL;Acc:A0A453Z0F6]	-3.38666	9.32565e-179	1.22231e-174	0.079	0.299
AGAP029654	-	unspecified product	-3.43897	2.72292e-72	3.56893e-68	0.09	0.282
AGAP029602	-	unspecified product	-3.45393	0	0	0.555	0.985
AGAP007939	-	starch phosphorylase	-3.45579	0	0	0.084	0.34
AGAP002925	-	poly(U)-specific endoribonuclease	-3.47402	9.19275e-142	1.20489e-137	0.124	0.432
AGAP001608	-	unspecified product	-3.47972	0	0	0.244	0.734
AGAP013005	-	unspecified product	-3.49288	0	0	0.29	0.858
AGAP013143	-	Rho GTPase-activating protein 26	-3.49306	0	0	0.13	0.55
AGAP005563	Tret1	facilitated trehalose transporter Tret1	-3.51149	0	0	0.59	0.989
AGAP006967	-	unspecified product	-3.51865	0	0	0.154	0.53
AGAP006656	-	RNA-binding protein Musashi	-3.52257	3.0972e-177	4.0595e-173	0.051	0.256
AGAP007975	-	pyruvate dehydrogenase E2 component (dihydrolipoamide acetyltransferase)	-3.52297	0	0	0.093	0.388
AGAP010480	-	Kinase [Source:UniProtKB/TrEMBL;Acc:A0A1S4H446]	-3.52376	1.35541e-173	1.77654e-169	0.075	0.293
AGAP010201	-	BHLH domain-containing protein [Source:UniProtKB/TrEMBL;Acc:A0A1S4H3C1]	-3.5241	0	0	0.182	0.658
AGAP007023	cue	Protein cueball [Source:UniProtKB/Swiss-Prot;Acc:Q7QIQ6]	-3.52856	7.5059e-206	9.83798e-202	0.051	0.274
AGAP009511	-	E3 ubiquitin-protein ligase HECTD1	-3.54258	0	0	0.165	0.522
AGAP002119	-	dual-specificity tyrosine-(Y)-phosphorylation regulated kinase	-3.54301	0	0	0.143	0.565
AGAP008613	-	polypeptide N-acetylgalactosaminyltransferase	-3.58483	8.41563e-196	1.10304e-191	0.05	0.266
AGAP003039	-	organic cation transporter	-3.60206	1.16317e-105	1.52457e-101	0.088	0.354
AGAP001093	-	fos-like antigen, invertebrate	-3.6071	0	0	0.113	0.501
AGAP010954	-	unspecified product	-3.61926	0	0	0.221	0.682
AGAP006921	-	PID domain-containing protein [Source:UniProtKB/TrEMBL;Acc:A0NBM1]	-3.6504	1.24611e-244	1.63327e-240	0.104	0.402
AGAP002544	-	nuclear receptor subfamily 2 group F member 3	-3.67926	0	0	0.226	0.762
#N/A	SAP1.1	#N/A	-3.69184	4.52426e-229	5.92995e-225	0.115	0.435
AGAP006592	-	unspecified product	-3.69736	0	0	0.144	0.523
AGAP006360	-	glutamate synthase (NADPH/NADH)	-3.69845	0	0	0.258	0.816
AGAP029633	Hex-A	hexokinase	-3.70546	2.19459e-271	2.87645e-267	0.112	0.478
AGAP029982	-	unspecified product	-3.70601	0	0	0.066	0.379
AGAP006254	-	polypeptide N-acetylglucosaminyltransferase	-3.72521	0	0	0.082	0.451
AGAP010410	-	unspecified product	-3.72911	3.18028e-234	4.16839e-230	0.066	0.323
AGAP029804	-	unspecified product	-3.72984	0	0	0.184	0.652
AGAP009672	-	unspecified product	-3.74188	0	0	0.565	0.985
AGAP006097	-	target of Myb-like protein 2	-3.74745	1.23816e-103	1.62285e-99	0.065	0.303
AGAP004742	-	Pyruvate carboxylase [Source:UniProtKB/TrEMBL;Acc:A7UUW7]	-3.85453	0	0	0.207	0.784
AGAP009329	-	bone morphogenetic protein receptor type-1B	-3.85631	0	0	0.07	0.422
AGAP003139	SRPN9	serine protease inhibitor (serpin) 9	-3.87304	2.83801e-248	3.71978e-244	0.098	0.438
AGAP004692	-	unspecified product	-3.88914	1.50672e-153	1.97485e-149	0.07	0.327
AGAP004443	-	glycogen synthase kinase 3 beta	-3.89421	0	0	0.144	0.58
AGAP002315	APG16L	autophagy related gene	-3.90322	3.65325e-230	4.78831e-226	0.041	0.279
AGAP002186	-	very low-density lipoprotein receptor	-3.9069	4.94623e-246	6.48303e-242	0.07	0.329
AGAP003687	-	glycerol-3-phosphate O-acyltransferase 1/2	-3.91306	1.06496e-114	1.39585e-110	0.064	0.314
AGAP011369	-	gelsolin	-3.92461	0	0	0.663	1
AGAP005693	LRIM17	leucine-rich immune protein (Coil-less)	-3.93694	0	0	0.103	0.451
AGAP004686	-	WW domain-containing protein [Source:UniProtKB/TrEMBL;Acc:A0A1S4GLU5]	-3.93937	0	0	0.123	0.571
AGAP011849	-	platelet-activating factor acetylhydrolase IB subunit alpha	-3.94494	4.76867e-173	6.25029e-169	0.094	0.389
AGAP011770	-	low density lipoprotein receptor-related protein	-3.95856	1.20766e-241	1.58288e-237	0.064	0.332
AGAP006911	SRPN2	serine protease inhibitor (serpin) 2	-3.96098	6.73753e-116	8.83088e-112	0.083	0.367
AGAP029128	-	unspecified product	-3.96132	1.00719e-175	1.32012e-171	0.066	0.333
AGAP009075	-	ATP-dependent RNA helicase UAP56/SUB2	-3.96805	5.88766e-124	7.71696e-120	0.056	0.289
AGAP003251	CLIPB1	CLIP-domain serine protease	-3.97767	5.13996e-113	6.73695e-109	0.052	0.263
AGAP001677	-	unspecified product	-3.99536	0	0	0.116	0.582
AGAP028065	-	unspecified product	-3.99607	0	0	0.173	0.708
AGAP000255	-	unspecified product	-4.02851	6.23227e-166	8.16863e-162	0.069	0.322
AGAP009889	-	cabut	-4.03785	9.56782e-245	1.25405e-240	0.102	0.462
AGAP011604	-	unspecified product	-4.04349	3.08322e-250	4.04118e-246	0.073	0.386
AGAP000300	-	Bifunctional pyrimidine biosynthesis protein (PyrABCN)	-4.06097	1.58441e-245	2.07669e-241	0.032	0.273
AGAP009742	-	splicing factor, arginine/serine-rich 2	-4.06294	0	0	0.122	0.543
AGAP011664	-	unspecified product	-4.06416	0	0	0.107	0.574
AGAP012956	-	unspecified product	-4.06996	0	0	0.98	1
AGAP004940	-	unspecified product	-4.09662	1.43836e-114	1.88526e-110	0.06	0.273
AGAP002757	-	unspecified product	-4.11871	0	0	0.093	0.453
AGAP000184	-	malate dehydrogenase (oxaloacetate-decarboxylating)(NADP+)	-4.16139	9.01082e-115	1.18105e-110	0.043	0.25
AGAP010158	-	SAM domain-containing protein [Source:UniProtKB/TrEMBL;Acc:A0A1S4H349]	-4.2057	5.0994e-236	6.68378e-232	0.033	0.276
AGAP004719	CLIPC9	CLIP-domain serine protease	-4.25392	5.99046e-13	7.8517e-09	0.047	0.263
AGAP003246	CLIPB2	CLIP-domain serine protease	-4.27278	9.31167e-207	1.22048e-202	0.058	0.37
AGAP004318	CLIPC3	CLIP-domain serine protease	-4.30282	2.60855e-215	3.41902e-211	0.071	0.414
AGAP004050	-	Doublesex female isoform	-4.32216	0	0	0.25	0.913
AGAP009893	-	nocturnin	-4.33308	0	0	0.068	0.395
AGAP008004	-	unspecified product	-4.3565	0	0	0.416	0.995
AGAP012461	-	transcription factor Dp, invertebrate	-4.3787	6.14736e-152	8.05735e-148	0.051	0.323
AGAP003372	-	Haloacid dehalogenase-like hydrolase domain-containing protein 1A	-4.3804	0	0	0.036	0.275
AGAP006348	LRIM1	leucine-rich immune protein (Long)	-4.38487	2.35814e-158	3.09082e-154	0.069	0.399
AGAP010047	-	unspecified product	-4.38519	0	0	0.112	0.584
AGAP005635	-	KRAP_IP3R_bind domain-containing protein [Source:UniProtKB/TrEMBL;Acc:A0A1S4GQI1]	-4.40482	5.27409e-233	6.91275e-229	0.042	0.288
AGAP000399	-	squid	-4.42826	0	0	0.15	0.72
AGAP002250	-	calcium/calmodulin-dependent protein kinase kinase	-4.49374	0	0	0.069	0.552
AGAP005711	CLK	clock	-4.49716	0	0	0.041	0.353
AGAP007333	-	p70 ribosomal S6 kinase	-4.51043	0	0	0.124	0.696
AGAP000281	-	HMG box domain-containing protein [Source:UniProtKB/TrEMBL;Acc:A0A1S4G8L8]	-4.55858	2.07569e-252	2.72061e-248	0.06	0.411
AGAP007633	-	solute carrier family 36 (proton-coupled amino acid transporter)	-4.56443	0	0	0.057	0.431
AGAP011791	CLIPA1	CLIP-domain serine protease	-4.59214	0	0	0.064	0.456
AGAP010331	-	heat shock protein 110kDa	-4.59882	2.36567e-109	3.10069e-105	0.038	0.288
AGAP004731	-	secretory phospholipase A2	-4.60443	1.57695e-289	2.0669e-285	0.073	0.475
AGAP004661	-	Antp family, other	-4.61083	0	0	0.104	0.689
AGAP013186	-	unspecified product	-4.61921	4.07278e-228	5.33819e-224	0.046	0.358
AGAP011317	-	unspecified product	-4.63099	0	0	0.265	0.962
AGAP000080	-	unspecified product	-4.64315	4.14762e-274	5.43629e-270	0.025	0.284
AGAP001298	-	unspecified product	-4.70999	5.78086e-243	7.57697e-239	0.037	0.31
AGAP008794	-	TFIIS N-terminal domain-containing protein [Source:UniProtKB/TrEMBL;Acc:A0A1S4GZY7]	-4.71996	5.74489e-264	7.52982e-260	0.067	0.502
AGAP003492	-	facilitated glucose transporter (solute carrier family 2)	-4.74966	2.95804e-250	3.8771e-246	0.063	0.408
AGAP004317	CLIPC2	CLIP-domain serine protease	-4.75674	1.04234e-83	1.3662e-79	0.032	0.264
AGAP003794	-	splicing factor, proline- and glutamine-rich	-4.75753	0	0	0.083	0.529
AGAP004199	-	solute carrier family 5 (sodium-coupled monocarboxylate transporter), member 8	-4.78593	8.0245e-204	1.05177e-199	0.036	0.311
AGAP029913	-	unspecified product	-4.79848	6.45576e-248	8.46156e-244	0.031	0.293
AGAP009983	-	Bhlh factor math6	-4.82947	0	0	0.122	0.659
AGAP007663	-	unspecified product	-4.84765	0	0	0.059	0.487
AGAP002161	-	RAC serine/threonine-protein kinase	-4.92569	0	0	0.053	0.402
AGAP005015	-	heterogeneous nuclear ribonucleoprotein K	-4.98446	2.38137e-185	3.12126e-181	0.034	0.285
AGAP009333	-	mitochondrial carrier protein (Rim2)	-5.00254	0	0	0.111	0.699
AGAP007737	-	unspecified product	-5.08786	3.46356e-228	4.53969e-224	0.035	0.313
AGAP007736	-	unspecified product	-5.09673	2.50804e-242	3.28729e-238	0.021	0.255
AGAP013117	-	unspecified product	-5.13799	8.8589e-124	1.16114e-119	0.044	0.379
AGAP010530	CLIPE4	CLIP-domain serine protease [Source:UniProtKB/TrEMBL;Acc:A0A1S4H4A2]	-5.14837	7.86855e-293	1.03133e-288	0.038	0.403
AGAP007751	-	unspecified product	-5.15194	0	0	0.111	0.715
AGAP029682	-	unspecified product	-5.23643	0	0	0.019	0.309
AGAP009670	SRPN4	serine protease inhibitor (serpin) 4	-5.25041	0	0	0.049	0.511
AGAP004677	-	methylenetetrahydrofolate dehydrogenase(NAD+) / 5,10-methenyltetrahydrofolate	-5.28925	0	0	0.077	0.655
AGAP008364	TEP15	thioester-containing protein 15	-5.35932	0	0	0.049	0.484
AGAP006376	PDP1	PAR-domain protein 1	-5.36857	0	0	0.033	0.512
AGAP008227	-	trehalose 6-phosphate synthase/phosphatase	-5.43092	0	0	0.067	0.747
AGAP007711	-	unspecified product	-5.43657	0	0	0.043	0.549
AGAP005655	CYC	cycle	-5.50071	0	0	0.073	0.606
AGAP029563	-	unspecified product	-5.52087	6.0731e-262	7.96001e-258	0.024	0.302
AGAP004391	-	N-acylneuraminate-9-phosphatase	-5.53889	1.31409e-304	1.72237e-300	0.026	0.31
AGAP002518	-	delta-1-pyrroline-5-carboxylate synthetase	-5.56793	0	0	0.037	0.497
AGAP000646	-	Myc proto-oncogene protein	-5.57183	0	0	0.132	0.888
AGAP010509	-	organic cation transporter 3	-5.57404	3.32078e-283	4.35255e-279	0.027	0.364
AGAP028728	CLIPE5	CLIP-domain serine protease [Source:UniProtKB/TrEMBL;Acc:A0A1S4HFB9]	-5.62186	7.38336e-210	9.67737e-206	0.028	0.379
AGAP029588	-	unspecified product	-5.62952	0	0	0.034	0.47
AGAP011792	CLIPA7	CLIP-domain serine protease	-5.71912	0	0	0.086	0.828
AGAP005661	-	Ftz transcription factor	-5.74959	0	0	0.06	0.673
AGAP000304	-	Protein twisted gastrulation	-5.83015	0	0	0.027	0.405
AGAP001208	-	unspecified product	-5.86977	0	0	0.029	0.53
AGAP013348	-	unspecified product	-5.93097	0	0	0.027	0.446
AGAP008013	-	unspecified product	-5.99597	0	0	0.018	0.333
AGAP010150	-	cytochrome b5-related	-6.13291	0	0	0.036	0.644
AGAP000847	-	CDC-like kinase	-6.1444	0	0	0.123	0.961
AGAP000586	-	unspecified product	-6.15889	0	0	0.058	0.845
AGAP009403	-	unspecified product	-6.30538	0	0	0.04	0.612
AGAP004106	-	unspecified product	-6.32973	0	0	0.023	0.624
AGAP010870	-	solute carrier family 27 (fatty acid transporter), member 1/4	-6.37617	5.0437e-254	6.61078e-250	0.014	0.256
AGAP009176	-	fatty acid synthase, animal type	-6.39012	0	0	0.08	0.952
AGAP006267	CTL6	C-type lectin (CTL)	-6.4512	0	0	0.017	0.377
AGAP003168	-	Isocitrate dehydrogenase [NADP] [Source:UniProtKB/TrEMBL;Acc:Q7PQQ3]	-6.48688	0	0	0.011	0.251
AGAP008596	-	long-chain-fatty-acid--CoA ligase ACSBG	-6.57892	2.86032e-289	3.74902e-285	0.015	0.336
AGAP010968	CLIPA9	CLIP-domain serine protease	-6.61222	0	0	0.103	0.981
AGAP011603	-	Long-chain acyl-CoA synthetase [Source:UniProtKB/TrEMBL;Acc:A0A1S4H733]	-6.63416	0	0	0.031	0.529
AGAP009521	-	unspecified product	-6.66257	0	0	0.012	0.403
AGAP008688	-	unspecified product	-6.71208	0	0	0.037	0.687
AGAP006736	-	zinc finger protein GLIS2	-7.20624	0	0	0.011	0.355
AGAP006275	-	unspecified product	-7.37114	0	0	0.058	0.984
AGAP008521	-	low density lipoprotein receptor adapter protein 1	-7.39595	0	0	0.01	0.472
AGAP007724	-	glycogenin-1	-7.44012	0	0	0.012	0.461
AGAP007781	-	eukaryotic translation initiation factor 4E-binding protein 1	-7.64203	0	0	0.019	0.702
AGAP003785	-	glucose dehydrogenase (acceptor)	-7.70984	0	0	0.056	0.984
AGAP005889	-	unspecified product	-8.22826	0	0	0.036	0.971
AGAP001257	-	UTP--glucose-1-phosphate uridylyltransferase	-8.28333	0	0	0.002	0.262
AGAP009246	CYP4C27	Cytochrome P450 [Source:UniProtKB/TrEMBL;Acc:A0A1S4H0K4]	-8.32949	0	0	0.007	0.509
AGAP007599	-	monolysocardiolipin acyltransferase	-8.50284	0	0	0.006	0.462
AGAP008931	-	inorganic phosphate cotransporter	-8.52355	0	0	0.019	0.871
AGAP002914	-	galactokinase	-8.83681	0	0	0.01	0.743
AGAP003473	-	unspecified product	-9.16126	0	0	0.019	0.974
AGAP029289	-	B30.2/SPRY domain-containing protein [Source:UniProtKB/TrEMBL;Acc:A0A453YZ87]	-10.3454	0	0	0.001	0.354
AGAP013185	-	unspecified product	-10.9762	0	0	0.001	0.38
AGAP008369	-	Vitellogenin domain-containing protein [Source:UniProtKB/TrEMBL;Acc:A0A1S4GY30]	-11.2944	0	0	0.001	0.675
AGAP002588	-	unspecified product	-11.3488	0	0	0	0.268
AGAP010658	-	unspecified product - hexamerin 2 beta	-15.7814	0	0	0	0.514
